# Isotope tracing-based metabolite identification for mass spectrometry metabolomics

**DOI:** 10.1101/2025.04.07.647691

**Authors:** Deniz Secilmis, Arjana Begzati, Nina Grankvist, Irena Roci, Jeramie Watrous, Amit R. Majithia, Gordon I. Smith, Samuel Klein, Mohit Jain, Roland Nilsson

## Abstract

Modern mass spectrometry-based metabolomics is a key technology for biomedicine, enabling discovery and quantification of a wide array of biomolecules critical for human physiology. Yet, only a fraction of human metabolites have been structurally determined, and the majority of features in typical metabolomics data remain unknown. To date, metabolite identification relies largely on comparing MS^2^ fragmentation patterns against known standards, related compounds or predicted spectra. Here, we propose an orthogonal approach to identification of endogenous metabolites, based on mass isotopomer distributions (MIDs) measured in an isotope-labeled reference material. We introduce a computational measure of pairwise distance between metabolite MIDs that allows identifying novel metabolites by their similarity to previously known peaks. Using cell material labeled with 20 individual ^13^C tracers, this method identified 62% of all unknown peaks, including previously never seen metabolites. Importantly, MID-based identification is highly complementary to MS^2^-based methods in that MIDs reflect the biochemical origin of metabolites, and therefore also yields insight into their synthesis pathways, while MS^2^ spectra mainly reflect structural features. Accordingly, our method performed best for small molecules, while MS^2^-based identification was stronger on lipids and complex natural products. Among the metabolites discovered was trimethylglycyl-lysine, a novel amino acid derivative that is altered in human muscle tissue after intensive lifestyle treatment. MID-based annotation using isotope-labeled reference materials enables identification of novel endogenous metabolites, extending the reach of mass spectrometry-based metabolomics.
