## Supplementary table 1 for "Isotope tracing-based metabolite identification for mass spectrometry metabolomics"

### Sheet: hmec_peak_list
peak_id	mass	ion_mode	mz	is_lipid	is_adduct_fragment	known_met_id	inchi_key	skeleton	name
9	960.529	-1	959.522	1
33	904.471	-1	903.464	1
41	888.573	-1	887.566	1
42	888.573	-1	887.566	1
45	886.557	-1	885.55	1
46	886.557	-1	885.55	1
74	864.573	-1	863.566	1
75	864.573	-1	863.566	1
78	862.557	-1	861.55	1
79	862.557	-1	861.55	1
84	860.541	-1	859.534	1
96	847.594	-1	846.587	1
114	836.541	-1	835.534	1
115	836.541	-1	835.534	1
120	834.526	-1	833.519	1
121	834.526	-1	833.519	1
143	815.568	-1	814.56	1
147	813.552	-1	812.545	1
148	811.536	-1	810.529	1
156	808.51	-1	807.503	1
157	808.51	-1	807.503	1
162	806.495	-1	805.487	1
163	806.495	-1	805.487	1
165	805.586	-1	804.578	1
173	800.557	-1	799.549	1
176	798.541	-1	797.534	1
196	791.531	-1	790.524	1
197	791.531	-1	790.524	1
203	789.552	-1	788.545	1
204	789.552	-1	788.545	1
208	787.536	-1	786.529	1
212	785.521	-1	784.513	1
219	779.57	-1	778.563	1
228	776.557	-1	775.549	1
231	774.541	-1	773.534	1
236	772.525	-1	771.518	1
241	768.59	-1	767.583	1
247	767.583	-1	766.576	1
256	765.567	-1	764.56	1
259	764.568	-1	763.561	1
260	764.568	-1	763.561	1
267	762.552	-1	761.545	1
271	761.521	-1	760.513	1
272	761.521	-1	760.513	1
278	759.505	-1	758.498	1
290	750.541	-1	749.534	1
295	748.525	-1	747.518	1
302	746.51	-1	745.503	1
309	743.547	-1	742.539	1
325	737.536	-1	736.529	1
335	733.489	-1	732.482	1
343	729.567	-1	728.56	1
352	727.552	-1	726.544	1
355	725.536	-1	724.529	1
356	725.536	-1	724.529	1
367	720.494	-1	719.487	1
375	717.531	-1	716.524	1
376	717.531	-1	716.524	1
380	715.515	-1	714.508	1
381	715.515	-1	714.508	1
399	701.536	-1	700.529	1
400	701.536	-1	700.529	1
405	699.52	-1	698.513	1
408	698.489	-1	697.481	1
444	674.489	-1	673.481	1
446	673.505	-1	672.497	1
464	663.109	-1	662.102	0	0	nad	BAWFJGJZGIEFAR-NNYOXOHSSA-N	BAWFJGJZGIEFAR	NAD
533	614.168	-1	613.16	0	1		RWSXRVCMGQZWBV-WDSKDSINSA-N	RWSXRVCMGQZWBV	Glutathione
535	614.147	-1	613.14	0	0		TXCIAUNLDRJGJZ-BILDWYJOSA-N	TXCIAUNLDRJGJZ	Cytidine 5'-monophosphate-N-acetylneuraminic acid
538	612.152	-1	611.145	0	0	gthox	YPZRWBKMTBYPTK-BJDJZHNGSA-N	YPZRWBKMTBYPTK	Oxidized glutathione
546	607.082	-1	606.074	0	0		LFTYTUAZOPRMMI-CFRASDGPSA-N	LFTYTUAZOPRMMI	Uridine diphosphate-N-acetylglucosamine
556	600.327	-1	599.32	1
557	600.327	-1	599.32	1
560	598.312	-1	597.305	1
561	598.312	-1	597.305	1
578	583.349	-1	582.341	1
582	580.034	-1	579.027	0	0		HDYANYHVCAPMJV-LXQIFKJMSA-N	HDYANYHVCAPMJV	Uridine diphosphate glucuronic acid
588	572.296	-1	571.289	1
591	570.281	-1	569.273	0
597	566.055	-1	565.048	0	0	udpg	HSCJRCZFDFQWRP-JZMIEXBBSA-N	HSCJRCZFDFQWRP	Uridine diphosphate glucose
628	537.512	-1	536.505	1
633	536.044	-1	535.037	0
635	535.496	-1	534.489	1
662	523.291	-1	522.284	1
663	523.291	-1	522.284	1
676	509.481	-1	508.474	1
688	506.996	-1	505.988	0	0	atp	ZKHQWZAMYRWXGA-KQYNXXCUSA-N	ZKHQWZAMYRWXGA	Adenosine triphosphate
691	505.317	-1	504.31	1
692	505.317	-1	504.31	1
708	498.101	-1	497.094	0	1		RWSXRVCMGQZWBV-WDSKDSINSA-N	RWSXRVCMGQZWBV	Glutathione
725	483.969	-1	482.961	0	0		PGAVKCOVUIYSFO-XVFCMESISA-N	PGAVKCOVUIYSFO	Uridine triphosphate
731	481.315	-1	480.308	1
736	479.301	-1	478.294	1
737	479.301	-1	478.294	1
758	468.155	-1	467.148	0
761	467.175	-1	466.168	0	1		HNDVDQJCIGZPNO-YFKPBYRVSA-N	HNDVDQJCIGZPNO	L-Histidine
766	465.322	-1	464.315	1
790	454.141	-1	453.133	0
796	451.27	-1	450.263	1
797	451.27	-1	450.263	1
811	443.024	-1	442.017	0	0	gdp	QGWNDRXFNXRZMB-UUOKFMHZSA-N	QGWNDRXFNXRZMB	Guanosine diphosphate
819	437.291	-1	436.283	1
820	437.291	-1	436.283	1
836	427.029	-1	426.022	0	0	adp	XTWYTFMLZFPYCI-KQYNXXCUSA-N	XTWYTFMLZFPYCI	ADP
837	427.029	-1	426.022	0	0	dgdp	CIKGWCTVFSRMJU-KVQBGUIXSA-N	CIKGWCTVFSRMJU	dGDP
873	404.002	-1	402.995	0
874	404.002	-1	402.995	0	0	udp	XCCTYIAWTASOJW-XVFCMESISA-N	XCCTYIAWTASOJW	Uridine 5'-diphosphate
923	384.121	-1	383.114	0
937	379.105	-1	378.098	0	0	lgt-S	VDYDCVUWILIYQF-CSMHCCOUSA-N	VDYDCVUWILIYQF	S-Lactoylglutathione
941	377.141	-1	376.134	0
984	366.143	-1	365.135	0	0		RZJHOCXJFBBOAY-LCGIIJARSA-N	RZJHOCXJFBBOAY	Fructosyl-tryptophan
986	366.059	-1	365.051	0	1		HNDVDQJCIGZPNO-YFKPBYRVSA-N	HNDVDQJCIGZPNO	L-Histidine
1019	357.158	-1	356.15	0	1		ZDXPYRJPNDTMRX-VKHMYHEASA-N	ZDXPYRJPNDTMRX	L-Glutamine
1033	355.069	-1	354.061	0	1		YPZRWBKMTBYPTK-BJDJZHNGSA-N	YPZRWBKMTBYPTK	Oxidized glutathione
1034	355.069	-1	354.061	0	0		QGWRMTHFAZVWAM-UHFFFAOYSA-N	QGWRMTHFAZVWAM	Glutathione sulfonic acid
1041	353.053	-1	352.046	0	1		RWSXRVCMGQZWBV-WDSKDSINSA-N	RWSXRVCMGQZWBV	Glutathione
1056	347.063	-1	346.056	0	0		UDMBCSSLTHHNCD-KQYNXXCUSA-N	UDMBCSSLTHHNCD	Adenosine monophosphate
1078	343.142	-1	342.135	0	1		DCXYFEDJOCDNAF-REOHCLBHSA-N	DCXYFEDJOCDNAF	L-Asparagine
1091	339.996	-1	338.989	0	0	fdp	RNBGYGVWRKECFJ-ARQDHWQXSA-N	RNBGYGVWRKECFJ	Fructose 1,6-bisphosphate
1094	339.074	-1	338.066	0	0		DMAPAHUEYHXRFI-WDSKDSINSA-N	DMAPAHUEYHXRFI	Glutathione sulfinic acid
1115	335.133	-1	334.126	0
1116	335.133	-1	334.126	0	0		YTTRPBWEMMPYSW-HRRFRDKFSA-N	YTTRPBWEMMPYSW	Aspartylglycosamine
1121	334.066	-1	333.059	0	0		BMVUIWJCUQSHLZ-UJGXJMNGSA-N	BMVUIWJCUQSHLZ	Glycerophosphoinositol
1133	330.147	-1	329.139	0	1		AYFVYJQAPQTCCC-GBXIJSLDSA-N	AYFVYJQAPQTCCC	L-Threonine
1138	329.132	-1	328.125	0	1		AYFVYJQAPQTCCC-GBXIJSLDSA-N	AYFVYJQAPQTCCC	L-Threonine
1168	322.095	-1	321.088	0	1		RWSXRVCMGQZWBV-WDSKDSINSA-N	RWSXRVCMGQZWBV	Glutathione
1171	321.07	-1	320.062	0	0		GAQNUGISBQJMKO-UHFFFAOYSA-N	GAQNUGISBQJMKO	Beta-Citryl-L-glutamic acid
1173	320.087	-1	319.08	0
1177	319.084	-1	318.077	0
1178	319.068	-1	318.061	0
1199	314.043	-1	313.035	0	1		RWSXRVCMGQZWBV-WDSKDSINSA-N	RWSXRVCMGQZWBV	Glutathione
1216	311.122	-1	310.114	0
1224	309.106	-1	308.099	0	0	acnam	SQVRNKJHWKZAKO-PFQGKNLYSA-N	SQVRNKJHWKZAKO	N-Acetylneuraminic acid
1225	309.106	-1	308.099	0
1226	309.078	-1	308.071	0	1		RWSXRVCMGQZWBV-WDSKDSINSA-N	RWSXRVCMGQZWBV	Glutathione
1236	307.084	-1	306.077	0	0	gthrd	RWSXRVCMGQZWBV-WDSKDSINSA-N	RWSXRVCMGQZWBV	Glutathione
1237	307.084	-1	306.077	0
1246	306.052	-1	305.045	0	1		RWSXRVCMGQZWBV-WDSKDSINSA-N	RWSXRVCMGQZWBV	Glutathione
1247	305.121	-1	304.114	0	0		DBUNZBWUWCIELX-JHEQGTHGSA-N	DBUNZBWUWCIELX	Glycyl-threonyl-glutamic acid
1251	305.068	-1	304.061	0	1		YPZRWBKMTBYPTK-BJDJZHNGSA-N	YPZRWBKMTBYPTK	Oxidized glutathione
1257	304.091	-1	303.083	0	0		OPVPGKGADVGKTG-BQBZGAKWSA-N	OPVPGKGADVGKTG	N-Acetylaspartylglutamic acid
1268	302.058	-1	301.051	0
1275	301.056	-1	300.049	0
1291	299.122	-1	298.114	0	0		ZJBDQZYLYHSBNP-UHFFFAOYSA-N	ZJBDQZYLYHSBNP	Fructosyl-threonine
1304	298.048	-1	297.04	0	1		RWSXRVCMGQZWBV-WDSKDSINSA-N	RWSXRVCMGQZWBV	Glutathione
1310	297.09	-1	296.082	0	0	5mta	WUUGFSXJNOTRMR-IOSLPCCCSA-N	WUUGFSXJNOTRMR	5'-Methylthioadenosine
1330	294.106	-1	293.099	0	0		SUMRZKGAJUNYEE-UHFFFAOYSA-N	SUMRZKGAJUNYEE	N-glucosyl-asparagine
1353	288.059	-1	287.052	0	0		FKCRAVPPBFWEJD-XVFCMESISA-N	FKCRAVPPBFWEJD	Orotidine
1354	288.057	-1	287.05	0
1366	286.089	-1	285.082	0
1384	283.016	-1	282.009	0	1		HNDVDQJCIGZPNO-YFKPBYRVSA-N	HNDVDQJCIGZPNO	L-Histidine
1393	281.112	-1	280.105	0	0		JUBGLICOZRKBCO-KNWYLTHMSA-N	JUBGLICOZRKBCO	N-(1-Deoxy-1-fructosyl)threonine
1394	281.111	-1	280.104	0	0		JUBGLICOZRKBCO-KNWYLTHMSA-N	JUBGLICOZRKBCO	N-(1-Deoxy-1-fructosyl)threonine
1405	280.088	-1	279.081	0
1431	276.025	-1	275.017	0	0	6pgc	BIRSGZKFKXLSJQ-SQOUGZDYSA-N	BIRSGZKFKXLSJQ	6-Phosphogluconic acid
1441	273.096	-1	272.089	0	1		RWSXRVCMGQZWBV-WDSKDSINSA-N	RWSXRVCMGQZWBV	Glutathione
1442	273.094	-1	272.086	0
1467	268.081	-1	267.073	0	0	ins	UGQMRVRMYYASKQ-KQYNXXCUSA-N	UGQMRVRMYYASKQ	Inosine
1473	267.095	-1	266.088	0	0	adn	OIRDTQYFTABQOQ-KQYNXXCUSA-N	OIRDTQYFTABQOQ	Adenosine
1478	266.054	-1	265.047	0	1		AYFVYJQAPQTCCC-GBXIJSLDSA-N	AYFVYJQAPQTCCC	L-Threonine
1490	262.08	-1	261.073	0	0		DBMVITQDGVMXEY-UHFFFAOYSA-N	DBMVITQDGVMXEY	L-beta-aspartyl-L-glutamic acid
1500	260.03	-1	259.022	0	0		NBSCHQHZLSJFNQ-GASJEMHNSA-N	NBSCHQHZLSJFNQ	Glucose 6-phosphate
1501	260.03	-1	259.022	0	0	g6p	NBSCHQHZLSJFNQ-GASJEMHNSA-N	NBSCHQHZLSJFNQ	Glucose 6-phosphate
1506	259.046	-1	258.038	0	0		ZWZWYGMENQVNFU-UHFFFAOYSA-N	ZWZWYGMENQVNFU	Glycerophosphoserine
1508	258.085	-1	257.078	0
1511	257.103	-1	256.096	0	0	g3pc	SUHOQUVVVLNYQR-MRVPVSSYSA-N	SUHOQUVVVLNYQR	Glycerophosphocholine
1538	253.081	-1	252.073	0
1546	252.075	-1	251.067	0	1		QIVBCDIJIAJPQS-VIFPVBQESA-N	QIVBCDIJIAJPQS	L-Tryptophan
1582	246.05	-1	245.043	0
1583	246.05	-1	245.043	0	0		LLCSXHMJULHSJN-OLQVQODUSA-N	LLCSXHMJULHSJN	Glycerophosphoglycerol
1593	244.179	-1	243.171	0	0		BCVIOZZGJNOEQS-UHFFFAOYSA-N	BCVIOZZGJNOEQS	Isoleucyl-Isoleucine
1594	244.179	-1	243.171	0	0		BCVIOZZGJNOEQS-UHFFFAOYSA-N	BCVIOZZGJNOEQS	Isoleucyl-Isoleucine
1595	244.106	-1	243.099	0	0		YBTCBQBIJKGSJP-BQBZGAKWSA-N	YBTCBQBIJKGSJP	Glutamylproline
1596	244.07	-1	243.062	0	0	uri	DRTQHJPVMGBUCF-XVFCMESISA-N	DRTQHJPVMGBUCF	Uridine
1597	244.07	-1	243.062	0
1607	243.086	-1	242.078	0	1		TUTIHHSZKFBMHM-WHFBIAKZSA-N	TUTIHHSZKFBMHM	Glutamylasparagine
1635	237.1	-1	236.093	0	0		IIRJJZHHNGABMQ-WPRPVWTQSA-N	IIRJJZHHNGABMQ	N-Lactoylphenylalanine
1642	236.08	-1	235.072	0	0		BYHJHXPTQMMKCA-QMMMGPOBSA-N	BYHJHXPTQMMKCA	L-Formylkynurenine
1643	236.08	-1	235.072	0	0		BYHJHXPTQMMKCA-QMMMGPOBSA-N	BYHJHXPTQMMKCA	L-Formylkynurenine
1660	232.07	-1	231.062	0
1661	232.031	-1	231.023	0
1662	231.998	-1	230.99	0
1669	230.163	-1	229.156	0	0		MDSUKZSLOATHMH-UHFFFAOYSA-N	MDSUKZSLOATHMH	Leucyl-Valine
1670	230.163	-1	229.156	0	0		MDSUKZSLOATHMH-UHFFFAOYSA-N	MDSUKZSLOATHMH	Leucyl-Valine
1679	230.019	-1	229.012	0	0		KTVPXOYAKDPRHY-AIHAYLRMSA-N	KTVPXOYAKDPRHY	D-Ribose 5-phosphate
1703	226.032	-1	225.025	0
1738	218.984	-1	217.976	0	1		AYFVYJQAPQTCCC-GBXIJSLDSA-N	AYFVYJQAPQTCCC	L-Threonine
1739	218.127	-1	217.119	0
1742	218.09	-1	217.083	0	0		JZDHUJAFXGNDSB-WHFBIAKZSA-N	JZDHUJAFXGNDSB	Glutamylalanine
1743	218.09	-1	217.083	0	0		JZDHUJAFXGNDSB-WHFBIAKZSA-N	JZDHUJAFXGNDSB	Glutamylalanine
1750	218.037	-1	217.03	0
1751	218.037	-1	217.03	0
1822	204.09	-1	203.083	0	0	trp-L	QIVBCDIJIAJPQS-VIFPVBQESA-N	QIVBCDIJIAJPQS	L-Tryptophan
1823	204.075	-1	203.067	0	0		LSPKYLAFTPBWIL-BYPYZUCNSA-N	LSPKYLAFTPBWIL	Glutamylglycine
1824	204.075	-1	203.067	0	0		DVUFTQLHHHJEMK-UHFFFAOYSA-N	DVUFTQLHHHJEMK	Aspartyl-Alanine
1825	204.075	-1	203.067	0	0		DVUFTQLHHHJEMK-UHFFFAOYSA-N	DVUFTQLHHHJEMK	Aspartyl-Alanine
1826	204.075	-1	203.067	0	0		DVUFTQLHHHJEMK-UHFFFAOYSA-N	DVUFTQLHHHJEMK	Aspartyl-Alanine
1830	203.116	-1	202.108	0	0		BUMIGZVUJKNXCO-BQBZGAKWSA-N	BUMIGZVUJKNXCO	N-Lactoylleucine
1831	203.116	-1	202.108	0	0		BUMIGZVUJKNXCO-BQBZGAKWSA-N	BUMIGZVUJKNXCO	N-Lactoylleucine
1879	196.058	-1	195.051	0	0		RGHNJXZEOKUKBD-SQOUGZDYSA-N	RGHNJXZEOKUKBD	Gluconic acid
1880	196.058	-1	195.051	0	0		RGHNJXZEOKUKBD-SQOUGZDYSA-N	RGHNJXZEOKUKBD	Gluconic acid
1881	196.058	-1	195.051	0	0		RGHNJXZEOKUKBD-SQOUGZDYSA-N	RGHNJXZEOKUKBD	Gluconic acid
1898	194.043	-1	193.035	0	0		AEMOLEFTQBMNLQ-WAXACMCWSA-N	AEMOLEFTQBMNLQ	D-Glucuronic acid
1917	192.027	-1	191.02	0	0	cit	KRKNYBCHXYNGOX-UHFFFAOYSA-N	KRKNYBCHXYNGOX	Citric acid
1920	191.079	-1	190.072	0
1921	191.062	-1	190.054	0	0		XUYPXLNMDZIRQH-LURJTMIESA-N	XUYPXLNMDZIRQH	N-Acetyl-L-methionine
1922	191.062	-1	190.054	0	0	acmet-L	XUYPXLNMDZIRQH-LURJTMIESA-N	XUYPXLNMDZIRQH	N-Acetyl-L-methionine
1926	190.059	-1	189.052	0	0		JHFNSBBHKSZXKB-UHFFFAOYSA-N	JHFNSBBHKSZXKB	Aspartyl-Glycine
1939	189.1	-1	188.093	0	0		IJKKTQLUXOILBQ-ZBHICJROSA-N	IJKKTQLUXOILBQ	N-Lactoylvaline
1940	189.064	-1	188.056	0	0	acglu	RFMMMVDNIPUKGG-YFKPBYRVSA-N	RFMMMVDNIPUKGG	N-Acetyl-L-glutamic acid
1945	188.116	-1	187.109	0
1946	188.116	-1	187.109	0
1950	188.08	-1	187.072	0	0		KSMRODHGGIIXDV-YFKPBYRVSA-N	KSMRODHGGIIXDV	N-Acetylglutamine
1966	185.993	-1	184.986	0	0	3pg	OSJPPGNTCRNQQC-UWTATZPHSA-N	OSJPPGNTCRNQQC	D-Glycerate 3-phosphate
1974	185.009	-1	184.002	0	0		BZQFBWGGLXLEPQ-REOHCLBHSA-N	BZQFBWGGLXLEPQ	Phosphoserine
1992	182.079	-1	181.072	0	0		FBPFZTCFMRRESA-JGWLITMVSA-N	FBPFZTCFMRRESA	Sorbitol
1994	182.058	-1	181.051	0	0		QRMZSPFSDQBLIX-UHFFFAOYSA-N	QRMZSPFSDQBLIX	Homovanillic acid
2001	181.074	-1	180.067	0	0	tyr-L	OUYCCCASQSFEME-QMMMGPOBSA-N	OUYCCCASQSFEME	L-Tyrosine
2019	179.058	-1	178.051	0
2031	177.064	-1	176.056	0
2034	177.046	-1	176.039	0	0	formet-L	PYUSHNKNPOHWEZ-YFKPBYRVSA-N	PYUSHNKNPOHWEZ	N-Formyl-L-methionine
2035	177.046	-1	176.039	0	0		PYUSHNKNPOHWEZ-YFKPBYRVSA-N	PYUSHNKNPOHWEZ	N-Formyl-L-methionine
2038	176.08	-1	175.072	0	0		IPWKGIFRRBGCJO-IMJSIDKUSA-N	IPWKGIFRRBGCJO	Alanylserine
2039	176.051	-1	175.043	0
2043	176.032	-1	175.025	0
2058	174.112	-1	173.104	0	0	arg-L	ODKSFYDXXFIFQN-BYPYZUCNSA-N	ODKSFYDXXFIFQN	L-Arginine
2061	174.064	-1	173.057	0	0	acasn-L	HXFOXFJUNFFYMO-BYPYZUCNSA-N	HXFOXFJUNFFYMO	N-Acetylasparagine
2064	174.016	-1	173.009	0	0		GTZCVFVGUGFEME-IWQZZHSRSA-N	GTZCVFVGUGFEME	cis-Aconitic acid
2065	174.016	-1	173.009	0	0		GTZCVFVGUGFEME-IWQZZHSRSA-N	GTZCVFVGUGFEME	cis-Aconitic acid
2068	173.105	-1	172.098	0	0		WXNXCEHXYPACJF-ZETCQYMHSA-N	WXNXCEHXYPACJF	N-Acetylleucine
2081	172.014	-1	171.006	0	0	glyc3p	AWUCVROLDVIAJX-GSVOUGTGSA-N	AWUCVROLDVIAJX	Glycerol 3-phosphate
2082	172.014	-1	171.006	0	0		AWUCVROLDVIAJX-GSVOUGTGSA-N	AWUCVROLDVIAJX	Glycerol 3-phosphate
2088	169.998	-1	168.991	0	0		LXJXRIRHZLFYRP-VKHMYHEASA-N	LXJXRIRHZLFYRP	Glyceraldehyde 3-phosphate
2089	169.998	-1	168.991	0	0		LXJXRIRHZLFYRP-VKHMYHEASA-N	LXJXRIRHZLFYRP	Glyceraldehyde 3-phosphate
2090	169.989	-1	168.981	0	0		CQQGIWJSICOUON-UWTATZPHSA-N	CQQGIWJSICOUON	(S)-3-Sulfonatolactate
2107	167.069	-1	166.062	0	0		YCFJXOFFQLPCHD-UHFFFAOYSA-N	YCFJXOFFQLPCHD	(S)-Spinacine
2115	165.079	-1	164.072	0	0	phe-L	COLNVLDHVKWLRT-QMMMGPOBSA-N	COLNVLDHVKWLRT	L-Phenylalanine
2116	165.046	-1	164.039	0	0		QEFRNWWLZKMPFJ-YGVKFDHGSA-N	QEFRNWWLZKMPFJ	Methionine sulfoxide
2117	165.046	-1	164.039	0	1		FFEARJCKVFRZRR-BYPYZUCNSA-N	FFEARJCKVFRZRR	L-Methionine
2143	162.053	-1	161.046	0	0		NPOAOTPXWNWTSH-UHFFFAOYSA-N	NPOAOTPXWNWTSH	3-Hydroxymethylglutaric acid
2146	161.069	-1	160.062	0	0		PEDXUVCGOLSNLQ-WUJLRWPWSA-N	PEDXUVCGOLSNLQ	N-Acetylthreonine
2147	161.069	-1	160.062	0	0		PEDXUVCGOLSNLQ-WUJLRWPWSA-N	PEDXUVCGOLSNLQ	N-Acetylthreonine
2148	161.069	-1	160.062	0	0	L2aadp	OYIFNHCXNCRBQI-BYPYZUCNSA-N	OYIFNHCXNCRBQI	Aminoadipic acid
2157	159.09	-1	158.082	0	1		ROHFNLRQFUQHCH-YFKPBYRVSA-N	ROHFNLRQFUQHCH	L-Leucine
2170	155.069	-1	154.062	0	0		HNDVDQJCIGZPNO-YFKPBYRVSA-N	HNDVDQJCIGZPNO	L-Histidine
2171	155.069	-1	154.062	0	0	his-L	HNDVDQJCIGZPNO-YFKPBYRVSA-N	HNDVDQJCIGZPNO	L-Histidine
2206	149.051	-1	148.044	0	0	met-L	FFEARJCKVFRZRR-BYPYZUCNSA-N	FFEARJCKVFRZRR	L-Methionine
2217	148.052	-1	147.045	0	1		COLNVLDHVKWLRT-QMMMGPOBSA-N	COLNVLDHVKWLRT	L-Phenylalanine
2219	148.037	-1	147.03	0	0	citmal	XFTRTWQBIOMVPK-UHFFFAOYSA-N	XFTRTWQBIOMVPK	Citramalic acid
2232	147.053	-1	146.046	0	1		AYFVYJQAPQTCCC-GBXIJSLDSA-N	AYFVYJQAPQTCCC	L-Threonine
2233	147.053	-1	146.046	0	0		JJIHLJJYMXLCOY-BYPYZUCNSA-N	JJIHLJJYMXLCOY	N-Acetylserine
2234	147.053	-1	146.046	0	0		JJIHLJJYMXLCOY-BYPYZUCNSA-N	JJIHLJJYMXLCOY	N-Acetylserine
2235	147.053	-1	146.046	0	0	glu-L	WHUUTDBJXJRKMK-VKHMYHEASA-N	WHUUTDBJXJRKMK	L-Glutamic acid
2242	146.106	-1	145.098	0	0	lys-L	KDXKERNSBIXSRK-YFKPBYRVSA-N	KDXKERNSBIXSRK	L-Lysine
2244	146.069	-1	145.062	0	1		IPWKGIFRRBGCJO-IMJSIDKUSA-N	IPWKGIFRRBGCJO	Alanylserine
2245	146.069	-1	145.062	0	0	gln-L	ZDXPYRJPNDTMRX-VKHMYHEASA-N	ZDXPYRJPNDTMRX	L-Glutamine
2249	146.022	-1	145.014	0	0	akg	KPGXRSRHYNQIFN-UHFFFAOYSA-N	KPGXRSRHYNQIFN	Oxoglutaric acid
2252	145.038	-1	144.03	0
2255	144.053	-1	143.046	0
2256	144.053	-1	143.046	0
2269	141.019	-1	140.012	0	0	ethamp	SUHOOTKUPISOBE-UHFFFAOYSA-N	SUHOOTKUPISOBE	O-Phosphoethanolamine
2276	138.043	-1	137.036	0
2289	136.037	-1	135.03	0	0		JPIJQSOTBSSVTP-PWNYCUMCSA-N	JPIJQSOTBSSVTP	Erythronic acid
2296	135.068	-1	134.061	0
2297	135.054	-1	134.047	0	0	ade	GFFGJBXGBJISGV-UHFFFAOYSA-N	GFFGJBXGBJISGV	Adenine
2298	135.054	-1	134.047	0	0		GFFGJBXGBJISGV-UHFFFAOYSA-N	GFFGJBXGBJISGV	Adenine
2306	134.04	-1	133.033	0
2308	134.022	-1	133.014	0	0	mal-L	BJEPYKJPYRNKOW-REOHCLBHSA-N	BJEPYKJPYRNKOW	Malic acid
2318	133.038	-1	132.03	0
2319	133.038	-1	132.03	0	0	asp-L	CKLJMWTZIZZHCS-REOHCLBHSA-N	CKLJMWTZIZZHCS	L-Aspartic acid
2320	133.02	-1	132.012	0
2325	132.09	-1	131.083	0	1		ODKSFYDXXFIFQN-BYPYZUCNSA-N	ODKSFYDXXFIFQN	L-Arginine
2328	132.053	-1	131.046	0	0	asn-L	DCXYFEDJOCDNAF-REOHCLBHSA-N	DCXYFEDJOCDNAF	L-Asparagine
2329	132.042	-1	131.035	0
2335	131.058	-1	130.051	0	0		KTHDTJVBEPMMGL-VKHMYHEASA-N	KTHDTJVBEPMMGL	N-Acetyl-L-alanine
2336	131.058	-1	130.051	0	0		KTHDTJVBEPMMGL-VKHMYHEASA-N	KTHDTJVBEPMMGL	N-Acetyl-L-alanine
2338	131.058	-1	130.051	0
2347	130.027	-1	129.019	0
2348	130.027	-1	129.019	0	0		XVOUMQNXTGKGMA-OWOJBTEDSA-N	XVOUMQNXTGKGMA	Glutaconic acid
2352	129.043	-1	128.035	0	1		WHUUTDBJXJRKMK-VKHMYHEASA-N	WHUUTDBJXJRKMK	L-Glutamic acid
2353	129.043	-1	128.035	0
2354	129.043	-1	128.035	0	0		ODHCTXKNWHHXJC-VKHMYHEASA-N	ODHCTXKNWHHXJC	Pyroglutamic acid
2362	127.009	-1	126.002	0
2365	126.043	-1	125.036	0	1		ZDXPYRJPNDTMRX-VKHMYHEASA-N	ZDXPYRJPNDTMRX	L-Glutamine
2366	126.043	-1	125.036	0	0		RWQNBRDOKXIBIV-UHFFFAOYSA-N	RWQNBRDOKXIBIV	Thymine
2391	122.058	-1	121.051	0	0	eryth-D	UNXHWFMMPAWVPI-ZXZARUISSA-N	UNXHWFMMPAWVPI	Erythritol
2399	120.042	-1	119.035	0
2404	119.058	-1	118.051	0	0	thr-L	AYFVYJQAPQTCCC-GBXIJSLDSA-N	AYFVYJQAPQTCCC	L-Threonine
2406	118.063	-1	117.056	0	0		VEXDRERIMPLZLU-QWWZWVQMSA-N	VEXDRERIMPLZLU	3-Hydroxy-2-methyl-[S-(R,R)]-butanoic acid
2408	117.079	-1	116.072	0	0	val-L	KZSNJWFQEVHDMF-BYPYZUCNSA-N	KZSNJWFQEVHDMF	L-Valine
2417	115.063	-1	114.056	0	0	pro-L	ONIBWKKTOPOVIA-BYPYZUCNSA-N	ONIBWKKTOPOVIA	L-Proline
2423	114.043	-1	113.036	0	1		DCXYFEDJOCDNAF-REOHCLBHSA-N	DCXYFEDJOCDNAF	L-Asparagine
2424	114.043	-1	113.036	0
2425	114.032	-1	113.024	0
2430	112.027	-1	111.02	0	0		ISAKRJDGNUQOIC-UHFFFAOYSA-N	ISAKRJDGNUQOIC	Uracil
2431	112.016	-1	111.009	0	0		IHCCAYCGZOLTEU-UHFFFAOYSA-N	IHCCAYCGZOLTEU	3-Furoic acid
2438	110.048	-1	109.041	0	1		ZDXPYRJPNDTMRX-VKHMYHEASA-N	ZDXPYRJPNDTMRX	L-Glutamine
2445	105.043	-1	104.035	0	0	ser-L	MTCFGRXMJLQNBG-REOHCLBHSA-N	MTCFGRXMJLQNBG	L-Serine
2450	103.063	-1	102.056	0	0	4abut	BTCSSZJGUNDROE-UHFFFAOYSA-N	BTCSSZJGUNDROE	gamma-Aminobutyric acid
2504	90.0317	-1	89.0244	0	0		JVTAAEKCZFNVCJ-REOHCLBHSA-N	JVTAAEKCZFNVCJ	L-Lactic acid
2511	89.0477	-1	88.0404	0	0	ala-L	QNAYBMKLOCPYGJ-REOHCLBHSA-N	QNAYBMKLOCPYGJ	L-Alanine
2531	75.032	-1	74.0248	0	0	gly	DHMQDGOQFOQNFH-UHFFFAOYSA-N	DHMQDGOQFOQNFH	Glycine
2533	74.0004	-1	72.9931	0
2536	73.0164	-1	72.0091	0	1		AYFVYJQAPQTCCC-GBXIJSLDSA-N	AYFVYJQAPQTCCC	L-Threonine
2539	71.0371	-1	70.0298	0	1		DCXYFEDJOCDNAF-REOHCLBHSA-N	DCXYFEDJOCDNAF	L-Asparagine
2611	879.584	1	880.591	1
2665	839.64	1	840.648	1
2715	814.693	1	815.7	1
2723	812.677	1	813.684	1
2729	811.609	1	812.616	1
2732	810.661	1	811.669	1
2771	793.583	1	794.591	1
2774	791.568	1	792.575	1
2788	789.552	1	790.559	1
2799	787.536	1	788.544	1
2802	786.661	1	787.669	1
2806	785.593	1	786.601	1
2808	784.646	1	785.653	1
2815	782.63	1	783.637	1
2846	774.541	1	775.548	1
2860	771.614	1	772.621	1
2890	763.536	1	764.544	1
2910	759.578	1	760.585	1
2920	757.562	1	758.569	1
2924	756.615	1	757.622	1
2930	755.547	1	756.554	1
2963	746.606	1	747.613	1
2979	743.547	1	744.554	1
3013	733.562	1	734.569	1
3024	731.547	1	732.554	1
3025	730.599	1	731.606	1
3026	730.599	1	731.606	1
3037	728.583	1	729.591	1
3038	728.559	1	729.566	1
3068	720.494	1	721.501	1
3075	718.575	1	719.582	1
3084	717.531	1	718.538	1
3147	705.218	1	706.225	0
3161	703.515	1	704.522	1
3162	703.515	1	704.522	1
3167	702.568	1	703.575	1
3168	702.568	1	703.575	1
3169	702.565	1	703.572	1
3175	701.536	1	702.543	1
3179	700.552	1	701.559	1
3180	700.552	1	701.559	1
3212	691.445	1	692.452	1
3213	691.445	1	692.452	1
3267	677.502	1	678.509	1
3274	676.552	1	677.559	1
3289	674.536	1	675.544	1
3290	674.536	1	675.544	1
3299	673.505	1	674.512	1
3327	663.109	1	664.116	0	0	nad	BAWFJGJZGIEFAR-NNYOXOHSSA-N	BAWFJGJZGIEFAR	NAD
3354	652.139	1	653.147	1
3362	650.434	1	651.441	1
3372	647.622	1	648.629	1
3378	646.505	1	647.512	1
3379	646.505	1	647.512	1
3402	636.135	1	637.142	0	1		YPZRWBKMTBYPTK-BJDJZHNGSA-N	YPZRWBKMTBYPTK	Oxidized glutathione
3454	620.185	1	621.193	0
3463	617.406	1	618.413	1
3484	614.167	1	615.174	0	1		RWSXRVCMGQZWBV-WDSKDSINSA-N	RWSXRVCMGQZWBV	Glutathione
3486	614.147	1	615.155	0
3491	612.151	1	613.159	0	0	gthox	YPZRWBKMTBYPTK-BJDJZHNGSA-N	YPZRWBKMTBYPTK	Oxidized glutathione
3493	611.419	1	612.426	0	1		COLNVLDHVKWLRT-QMMMGPOBSA-N	COLNVLDHVKWLRT	L-Phenylalanine
3495	611.113	1	612.12	0
3513	607.082	1	608.089	0	0		LFTYTUAZOPRMMI-CFRASDGPSA-N	LFTYTUAZOPRMMI	Uridine diphosphate-N-acetylglucosamine
3520	604.543	1	605.55	1
3527	602.527	1	603.535	1
3538	600.327	1	601.335	1
3545	598.312	1	599.319	1
3549	597.061	1	598.068	0	0		HDYANYHVCAPMJV-LXQIFKJMSA-N	HDYANYHVCAPMJV	Uridine diphosphate glucuronic acid
3566	592.409	1	593.416	0	1		ZDXPYRJPNDTMRX-VKHMYHEASA-N	ZDXPYRJPNDTMRX	L-Glutamine
3583	585.087	1	586.095	0
3619	576.512	1	577.519	1
3628	574.496	1	575.503	1
3651	566.055	1	567.062	0	0		HSCJRCZFDFQWRP-JZMIEXBBSA-N	HSCJRCZFDFQWRP	Uridine diphosphate glucose
3652	565.398	1	566.405	0	1		AYFVYJQAPQTCCC-GBXIJSLDSA-N	AYFVYJQAPQTCCC	L-Threonine
3696	553.231	1	554.238	0
3739	544.122	1	545.129	0	1
3749	541.061	1	542.068	0	0		BQOHYSXSASDCEA-UHFFFAOYSA-N	BQOHYSXSASDCEA	Cyclic ADP-ribose
3761	537.512	1	538.519	1
3768	535.496	1	536.504	1
3786	531.429	1	532.436	0	1		ROHFNLRQFUQHCH-YFKPBYRVSA-N	ROHFNLRQFUQHCH	L-Leucine
3842	523.362	1	524.369	1
3850	521.348	1	522.355	1
3851	521.348	1	522.355	1
3870	519.174	1	520.181	0	1		RWSXRVCMGQZWBV-WDSKDSINSA-N	RWSXRVCMGQZWBV	Glutathione
3905	509.385	1	510.392	1
3924	507.332	1	508.34	1
3925	507.332	1	508.34	1
3928	506.996	1	508.003	0	0	atp	ZKHQWZAMYRWXGA-KQYNXXCUSA-N	ZKHQWZAMYRWXGA	Adenosine triphosphate
3936	505.317	1	506.324	1
3937	505.317	1	506.324	1
3954	503.301	1	504.308	1
3998	495.332	1	496.34	1
3999	495.332	1	496.34	1
4005	493.317	1	494.324	1
4006	493.317	1	494.324	1
4041	483.969	1	484.976	0	0		PGAVKCOVUIYSFO-XVFCMESISA-N	PGAVKCOVUIYSFO	Uridine triphosphate
4061	481.353	1	482.361	1
4062	481.353	1	482.361	1
4063	481.315	1	482.322	1
4076	479.301	1	480.308	1
4077	479.301	1	480.308	1
4124	467.301	1	468.308	1
4125	467.301	1	468.308	1
4136	465.286	1	466.293	1
4162	461.166	1	462.173	0
4185	455.118	1	456.125	0
4195	453.286	1	454.293	1
4203	451.27	1	452.277	1
4204	451.27	1	452.277	1
4229	446.06	1	447.068	0	0		WVIMUEUQJFPNDK-PEBGCTIMSA-N	WVIMUEUQJFPNDK	CDP-ethanolamine
4245	443.024	1	444.032	0	0	gdp	QGWNDRXFNXRZMB-UUOKFMHZSA-N	QGWNDRXFNXRZMB	Guanosine diphosphate
4264	439.306	1	440.314	1
4277	437.291	1	438.298	1
4278	437.291	1	438.298	1
4331	427.029	1	428.037	0	0	adp	XTWYTFMLZFPYCI-KQYNXXCUSA-N	XTWYTFMLZFPYCI	ADP
4335	426.153	1	427.16	0	1		ROHFNLRQFUQHCH-YFKPBYRVSA-N	ROHFNLRQFUQHCH	L-Leucine
4352	423.095	1	424.102	0
4430	404.002	1	405.009	0	0	udp	XCCTYIAWTASOJW-XVFCMESISA-N	XCCTYIAWTASOJW	Uridine 5'-diphosphate
4431	404.002	1	405.009	0
4438	403.018	1	404.025	0	0	cdp	ZWIADYZPOWUWEW-XVFCMESISA-N	ZWIADYZPOWUWEW	CDP
4452	400.134	1	401.142	0
4469	398.137	1	399.145	0	0	amet	MEFKEPWMEQBLKI-AIRLBKTGSA-O	MEFKEPWMEQBLKI	S-Adenosylmethionine
4514	390.095	1	391.102	1
4546	384.122	1	385.129	0	0	ahcys	ZJUKTBDSGOFHSH-WFMPWKQPSA-N	ZJUKTBDSGOFHSH	S-Adenosylhomocysteine
4554	383.143	1	384.15	0
4558	382.109	1	383.116	0
4584	379.105	1	380.112	0	0	lgt-S	VDYDCVUWILIYQF-CSMHCCOUSA-N	VDYDCVUWILIYQF	S-Lactoylglutathione
4597	376.167	1	377.174	0	1		COLNVLDHVKWLRT-QMMMGPOBSA-N	COLNVLDHVKWLRT	L-Phenylalanine
4608	374.192	1	375.199	0
4656	366.143	1	367.15	0	0		RZJHOCXJFBBOAY-LCGIIJARSA-N	RZJHOCXJFBBOAY	Fructosyl-tryptophan
4658	366.127	1	367.135	0	1		GAQNUGISBQJMKO-UHFFFAOYSA-N	GAQNUGISBQJMKO	Beta-Citryl-L-glutamic acid
4660	366.059	1	367.066	0	1		HNDVDQJCIGZPNO-YFKPBYRVSA-N	HNDVDQJCIGZPNO	L-Histidine
4671	364.098	1	365.105	0
4697	360.176	1	361.183	0
4713	358.141	1	359.148	0
4726	357.157	1	358.164	0	1		ZDXPYRJPNDTMRX-VKHMYHEASA-N	ZDXPYRJPNDTMRX	L-Glutamine
4742	355.255	1	356.262	0
4745	355.069	1	356.076	0	1		RWSXRVCMGQZWBV-WDSKDSINSA-N	RWSXRVCMGQZWBV	Glutathione
4761	351.145	1	352.152	1
4777	349.149	1	350.156	0
4788	347.063	1	348.07	0	0		UDMBCSSLTHHNCD-KQYNXXCUSA-N	UDMBCSSLTHHNCD	Adenosine monophosphate
4809	344.177	1	345.184	0	1		ROHFNLRQFUQHCH-YFKPBYRVSA-N	ROHFNLRQFUQHCH	L-Leucine
4830	342.183	1	343.19	0	1		ROHFNLRQFUQHCH-YFKPBYRVSA-N	ROHFNLRQFUQHCH	L-Leucine
4855	339.996	1	341.003	0	0		RNBGYGVWRKECFJ-ARQDHWQXSA-N	RNBGYGVWRKECFJ	Fructose 1,6-bisphosphate
4862	339.187	1	340.194	0
4864	339.074	1	340.081	0	0		DMAPAHUEYHXRFI-WDSKDSINSA-N	DMAPAHUEYHXRFI	Glutathione sulfinic acid
4868	338.282	1	339.289	1
4889	335.133	1	336.14	0	0		YTTRPBWEMMPYSW-HRRFRDKFSA-N	YTTRPBWEMMPYSW	Aspartylglycosamine
4902	334.087	1	335.095	0
4903	334.087	1	335.095	0
4904	334.066	1	335.074	0
4905	334.042	1	335.049	0
4920	332.079	1	333.086	0
4934	330.198	1	331.205	0
4937	330.104	1	331.111	0
4939	330.052	1	331.059	0
4945	329.239	1	330.246	0
4954	328.142	1	329.15	0	0		FSXRLASFHBWESK-HOTGVXAUSA-N	FSXRLASFHBWESK	Phenylalanyltyrosine
4987	323.079	1	324.086	0	1		RWSXRVCMGQZWBV-WDSKDSINSA-N	RWSXRVCMGQZWBV	Glutathione
4989	323.052	1	324.059	0	0	cmp	IERHLVCPSMICTF-XVFCMESISA-N	IERHLVCPSMICTF	Cytidine monophosphate
5006	321.07	1	322.077	0	0		GAQNUGISBQJMKO-UHFFFAOYSA-N	GAQNUGISBQJMKO	Beta-Citryl-L-glutamic acid
5013	319.211	1	320.218	0
5014	319.211	1	320.218	0
5018	319.084	1	320.091	0
5081	310.251	1	311.258	1
5086	310.082	1	311.089	0	1		RWSXRVCMGQZWBV-WDSKDSINSA-N	RWSXRVCMGQZWBV	Glutathione
5090	309.106	1	310.113	0	0		OQWIKYXFAZAALW-FMDYKLJDSA-N	OQWIKYXFAZAALW	Glucose Glutamate
5091	309.106	1	310.113	0	0		OQWIKYXFAZAALW-FMDYKLJDSA-N	OQWIKYXFAZAALW	Glucose Glutamate
5092	309.106	1	310.113	0	0	acnam	SQVRNKJHWKZAKO-PFQGKNLYSA-N	SQVRNKJHWKZAKO	N-Acetylneuraminic acid
5100	308.122	1	309.129	0	0		DLQBKXFYWNLEHM-NNBAOJFJSA-N	DLQBKXFYWNLEHM	Fructosyl-glutamine
5108	307.084	1	308.091	0	0	gthrd	RWSXRVCMGQZWBV-WDSKDSINSA-N	RWSXRVCMGQZWBV	Glutathione
5119	305.122	1	306.13	0	0		DBUNZBWUWCIELX-JHEQGTHGSA-N	DBUNZBWUWCIELX	Glycyl-threonyl-glutamic acid
5122	305.086	1	306.093	0
5128	304.091	1	305.098	0	0		OPVPGKGADVGKTG-BQBZGAKWSA-N	OPVPGKGADVGKTG	N-Acetylaspartylglutamic acid
5169	299.282	1	300.29	1
5173	299.113	1	300.121	0
5188	297.09	1	298.097	0	0	5mta	WUUGFSXJNOTRMR-IOSLPCCCSA-N	WUUGFSXJNOTRMR	5'-Methylthioadenosine
5205	295.109	1	296.116	0
5214	294.158	1	295.165	0	0		LHSGPCFBGJHPCY-UHFFFAOYSA-N	LHSGPCFBGJHPCY	Leucyl-Tyrosine
5216	294.106	1	295.114	0	0		WOKKTAUHZLACEW-WLWULQTJSA-N	WOKKTAUHZLACEW	Aspartylglucosamine
5223	293.147	1	294.155	0	0		KGTRBDVOUPALMB-PPNLDZOPSA-N	KGTRBDVOUPALMB	N-(1-Deoxy-1-fructosyl)leucine
5240	291.107	1	292.114	0	1		RWSXRVCMGQZWBV-WDSKDSINSA-N	RWSXRVCMGQZWBV	Glutathione
5253	290.123	1	291.13	0	0	argsuc	KDZOASGQNOPSCU-WDSKDSINSA-N	KDZOASGQNOPSCU	Argininosuccinic acid
5266	287.196	1	288.203	0	0		WYBVBIHNJWOLCJ-IUCAKERBSA-N	WYBVBIHNJWOLCJ	Arginylleucine
5285	284.235	1	285.242	1
5288	284.112	1	285.119	0	0		HKTRDWYCAUTRRL-YUMQZZPRSA-N	HKTRDWYCAUTRRL	Glutamylhistidine
5301	283.092	1	284.099	0	0	gsn	NYHBQMYGNKIUIF-UUOKFMHZSA-N	NYHBQMYGNKIUIF	Guanosine
5319	281.111	1	282.118	0	0		JUBGLICOZRKBCO-KNWYLTHMSA-N	JUBGLICOZRKBCO	N-(1-Deoxy-1-fructosyl)threonine
5320	281.111	1	282.118	0	0		JUBGLICOZRKBCO-KNWYLTHMSA-N	JUBGLICOZRKBCO	N-(1-Deoxy-1-fructosyl)threonine
5333	280.088	1	281.095	0
5334	280.088	1	281.095	0
5347	278.163	1	279.17	0	0		KFKWRHQBZQICHA-STQMWFEESA-N	KFKWRHQBZQICHA	Leucylphenylalanine
5359	277.127	1	278.135	0
5368	276.096	1	277.103	0	0		KOSRFJWDECSPRO-WDSKDSINSA-N	KOSRFJWDECSPRO	Glutamylglutamic acid
5369	276.096	1	277.103	0	0		KOSRFJWDECSPRO-WDSKDSINSA-N	KOSRFJWDECSPRO	Glutamylglutamic acid
5377	275.112	1	276.119	0	0		MGHKSHCBDXNTHX-WDSKDSINSA-N	MGHKSHCBDXNTHX	Glutamylglutamine
5384	274.128	1	275.135	0	0		LOJYQMFIIJVETK-WDSKDSINSA-N	LOJYQMFIIJVETK	Glutaminylglutamine
5390	273.18	1	274.187	0	0		DAQIJMOLTMGJLO-YUMQZZPRSA-N	DAQIJMOLTMGJLO	Arginylvaline
5403	271.251	1	272.258	1
5409	271.164	1	272.172	0	0		LQJAALCCPOTJGB-YUMQZZPRSA-N	LQJAALCCPOTJGB	Arginylproline
5421	270.067	1	271.075	0
5438	268.081	1	269.088	0	0	ins	UGQMRVRMYYASKQ-KQYNXXCUSA-N	UGQMRVRMYYASKQ	Inosine
5449	267.097	1	268.104	0	0	adn	OIRDTQYFTABQOQ-KQYNXXCUSA-N	OIRDTQYFTABQOQ	Adenosine
5450	267.096	1	268.104	0	0		ISUZMGFWYXNHON-MBGOVIFWSA-N	ISUZMGFWYXNHON	Fructosyl-serine
5451	267.095	1	268.103	0
5473	264.147	1	265.155	0	0		IEHDJWSAXBGJIP-RYUDHWBXSA-N	IEHDJWSAXBGJIP	Phenylalanylvaline
5479	263.094	1	264.101	0	1		RWSXRVCMGQZWBV-WDSKDSINSA-N	RWSXRVCMGQZWBV	Glutathione
5487	262.135	1	263.142	0	0		NTISAKGPIGTIJJ-UHFFFAOYSA-N	NTISAKGPIGTIJJ	Leucyl-Methionine
5488	262.116	1	263.124	0
5491	262.08	1	263.087	0	0		CKAJHWFHHFSCDT-UHFFFAOYSA-N	CKAJHWFHHFSCDT	Aspartyl-Glutamate
5505	261.078	1	262.086	0	1		YPZRWBKMTBYPTK-BJDJZHNGSA-N	YPZRWBKMTBYPTK	Oxidized glutathione
5509	260.137	1	261.144	0	1		YBAFDPFAUTYYRW-YUMQZZPRSA-N	YBAFDPFAUTYYRW	Glutamylleucine
5517	260.03	1	261.037	0	0		NBSCHQHZLSJFNQ-GASJEMHNSA-N	NBSCHQHZLSJFNQ	Glucose 6-phosphate
5518	260.03	1	261.037	0	0	g6p	NBSCHQHZLSJFNQ-GASJEMHNSA-N	NBSCHQHZLSJFNQ	Glucose 6-phosphate
5523	259.19	1	260.197	0	0		UWBDLNOCIDGPQE-UHFFFAOYSA-N	UWBDLNOCIDGPQE	Isoleucyl-Lysine
5532	259.046	1	260.053	0	0		ZWZWYGMENQVNFU-UHFFFAOYSA-N	ZWZWYGMENQVNFU	Glycerophosphoserine
5541	258.014	1	259.021	0	0		IJOJIVNDFQSGAB-SQOUGZDYSA-N	IJOJIVNDFQSGAB	6-Phosphonoglucono-D-lactone
5549	257.103	1	258.11	0	0	g3pc	SUHOQUVVVLNYQR-MRVPVSSYSA-N	SUHOQUVVVLNYQR	Glycerophosphocholine
5550	257.101	1	258.108	0
5575	254.137	1	255.144	0
5579	254.09	1	255.098	0	0		JLEBZPBDRKPWTD-TURQNECASA-O	JLEBZPBDRKPWTD	Nicotinamide riboside
5597	252.075	1	253.082	0	1		QIVBCDIJIAJPQS-VIFPVBQESA-N	QIVBCDIJIAJPQS	L-Tryptophan
5608	251.101	1	252.108	0	1		BAWFJGJZGIEFAR-NNYOXOHSSA-N	BAWFJGJZGIEFAR	NAD
5619	250.116	1	251.124	0
5620	250.062	1	251.07	0	0		RITKHVBHSGLULN-WHFBIAKZSA-N	RITKHVBHSGLULN	gamma-Glutamylcysteine
5630	249.086	1	250.093	0	0		OIRDTQYFTABQOQ-KQYNXXCUSA-N	OIRDTQYFTABQOQ	Adenosine
5639	248.119	1	249.127	0	0		BJFJQOMZCSHBMY-UHFFFAOYSA-N	BJFJQOMZCSHBMY	Methionyl-Valine
5640	248.101	1	249.108	0	0		JSIQVRIXMINMTA-ZDLURKLDSA-N	JSIQVRIXMINMTA	Glutamylthreonine
5641	248.064	1	249.072	0	0		FRYULLIZUDQONW-UHFFFAOYSA-N	FRYULLIZUDQONW	Aspartyl-Aspartate
5649	247.08	1	248.088	0	0		HZYFHQOWCFUSOV-IMJSIDKUSA-N	HZYFHQOWCFUSOV	Asparaginylaspartic acid
5656	246.133	1	247.14	0	0		IOUCKFLDYLOCRN-UHFFFAOYSA-N	IOUCKFLDYLOCRN	N-Lactoyl arginine
5660	246.05	1	247.058	0
5664	245.174	1	246.181	0	0
5665	245.174	1	246.181	0	0		WOYIOJMQYDSSDN-VIFPVBQESA-N	WOYIOJMQYDSSDN	Trimethylglycyl-lysine
5666	245.174	1	246.181	0	0		YQAIUOWPSUOINN-IUCAKERBSA-N	YQAIUOWPSUOINN	Lysylvaline
5667	245.163	1	246.17	0	0		IGQBPDJNUXPEMT-UHFFFAOYSA-N	IGQBPDJNUXPEMT	Isovalerylcarnitine
5669	245.149	1	246.156	0	0		SITWEMZOJNKJCH-WDSKDSINSA-N	SITWEMZOJNKJCH	Alanylarginine
5681	244.179	1	245.186	0	0		UWBDLNOCIDGPQE-UHFFFAOYSA-N	UWBDLNOCIDGPQE	Isoleucyl-Lysine
5682	244.179	1	245.186	0	0		UWBDLNOCIDGPQE-UHFFFAOYSA-N	UWBDLNOCIDGPQE	Isoleucyl-Lysine
5684	244.106	1	245.113	0	0		YBTCBQBIJKGSJP-BQBZGAKWSA-N	YBTCBQBIJKGSJP	Glutamylproline
5686	244.074	1	245.081	0
5687	244.07	1	245.077	0
5690	243.999	1	245.007	0
5698	243.122	1	244.129	0	0		NJMYZEJORPYOTO-BQBZGAKWSA-N	NJMYZEJORPYOTO	Glutaminylproline
5703	243.051	1	244.058	0
5710	242.019	1	243.026	0	1		NBSCHQHZLSJFNQ-GASJEMHNSA-N	NBSCHQHZLSJFNQ	Glucose 6-phosphate
5711	242.019	1	243.026	0	0		SXHMVNXROAUURW-FTYOSCRSSA-N	SXHMVNXROAUURW	Inositol cyclic phosphate
5724	240.147	1	241.155	0
5768	236.116	1	237.123	0	0		OMNVYXHOSHNURL-WPRPVWTQSA-N	OMNVYXHOSHNURL	Alanylphenylalanine
5772	236.08	1	237.087	0	0		BYHJHXPTQMMKCA-QMMMGPOBSA-N	BYHJHXPTQMMKCA	L-Formylkynurenine
5776	235.143	1	236.15	0
5790	234.085	1	235.092	0	0		LAFKUZYWNCHOHT-WHFBIAKZSA-N	LAFKUZYWNCHOHT	Serylglutamic acid
5808	233.08	1	234.087	0
5818	232.142	1	233.15	0
5826	232.052	1	233.059	0	1		RWSXRVCMGQZWBV-WDSKDSINSA-N	RWSXRVCMGQZWBV	Glutathione
5829	231.147	1	232.154	0	0		LRCNOZRCYBNMEP-SECBINFHSA-O	LRCNOZRCYBNMEP	Isobutyryl-L-carnitine
5830	231.147	1	232.154	0	0		LRCNOZRCYBNMEP-SECBINFHSA-O	LRCNOZRCYBNMEP	Isobutyryl-L-carnitine
5833	230.163	1	231.17	0	0		MDSUKZSLOATHMH-UHFFFAOYSA-N	MDSUKZSLOATHMH	Leucyl-Valine
5834	230.163	1	231.17	0	0		MDSUKZSLOATHMH-UHFFFAOYSA-N	MDSUKZSLOATHMH	Leucyl-Valine
5835	230.127	1	231.134	0
5837	230.063	1	231.07	0	1		KDXKERNSBIXSRK-YFKPBYRVSA-N	KDXKERNSBIXSRK	L-Lysine
5838	229.984	1	230.991	0
5857	228.147	1	229.155	0	0		VTJUNIYRYIAIHF-IUCAKERBSA-N	VTJUNIYRYIAIHF	Leucylproline
5862	228.111	1	229.118	0	0		ONPXCLZMBSJLSP-CSMHCCOUSA-N	ONPXCLZMBSJLSP	Prolylhydroxyproline
5872	227.091	1	228.098	0
5888	226.107	1	227.114	0	0	carn	CQOVPNPJLQNMDC-ZETCQYMHSA-N	CQOVPNPJLQNMDC	Carnosine
5892	225.246	1	226.253	1
5919	223.121	1	224.128	0
5928	222.067	1	223.075	0	0	cyst-L	ILRYLPWNYFXEMH-WHFBIAKZSA-N	ILRYLPWNYFXEMH	L-Cystathionine
5935	221.09	1	222.097	0	0	acgam	OVRNDRQMDRJTHS-RTRLPJTCSA-N	OVRNDRQMDRJTHS	N-Acetyl-D-glucosamine
5947	220.085	1	221.092	0	0		LDCYZAJDBXYCGN-VIFPVBQESA-N	LDCYZAJDBXYCGN	5-Hydroxy-L-tryptophan
5948	220.07	1	221.077	0	0		DWBZEJHQQIURML-UHFFFAOYSA-N	DWBZEJHQQIURML	Aspartyl-Serine
5963	218.127	1	219.134	0	0		CKHWEVXPLJBEOZ-VQVTYTSYSA-N	CKHWEVXPLJBEOZ	Threonylvaline
5967	218.106	1	219.113	0	0		MVAWJSIDNICKHF-UHFFFAOYSA-N	MVAWJSIDNICKHF	N-Acetylserotonin
5969	218.09	1	219.098	0	0		JZDHUJAFXGNDSB-WHFBIAKZSA-N	JZDHUJAFXGNDSB	Glutamylalanine
5981	217.143	1	218.15	0	0		RDIKFPRVLJLMER-BQBZGAKWSA-N	RDIKFPRVLJLMER	Alanylleucine
5991	216.122	1	217.13	0	0		SNEIUMQYRCDYCH-LURJTMIESA-N	SNEIUMQYRCDYCH	N-a-Acetyl-L-arginine
6025	212.116	1	213.123	0
6086	208.085	1	209.092	0	0	Lkynr	YGPSJZOEDVAXAB-QMMMGPOBSA-N	YGPSJZOEDVAXAB	L-Kynurenine
6095	207.174	1	208.181	0
6109	206.09	1	207.098	0	0		LDEBVRIURYMKQS-WISUUJSJSA-N	LDEBVRIURYMKQS	Serylthreonine
6119	205.095	1	206.102	0
6132	204.075	1	205.082	0	0		XAEWTDMGFGHWFK-IMJSIDKUSA-N	XAEWTDMGFGHWFK	Alanylaspartic acid
6133	204.075	1	205.082	0	0		KKPWOCSGTDIOHE-UHFFFAOYSA-N	KKPWOCSGTDIOHE	N-lactoyl-asparagine
6134	204.061	1	205.068	0
6140	203.116	1	204.123	0	0		RDHQFKQIGNGIED-MRVPVSSYSA-O	RDHQFKQIGNGIED	L-Acetylcarnitine
6141	203.079	1	204.087	0	1		OVRNDRQMDRJTHS-RTRLPJTCSA-N	OVRNDRQMDRJTHS	N-Acetyl-D-glucosamine
6142	203.079	1	204.087	0	1		OVRNDRQMDRJTHS-RTRLPJTCSA-N	OVRNDRQMDRJTHS	N-Acetyl-D-glucosamine
6148	202.143	1	203.15	0	0		YDGMGEXADBMOMJ-LURJTMIESA-N	YDGMGEXADBMOMJ	Asymmetric dimethylarginine
6149	202.132	1	203.139	0	0		RDIKFPRVLJLMER-BQBZGAKWSA-N	RDIKFPRVLJLMER	Alanylleucine
6152	202.095	1	203.103	0
6157	202.045	1	203.053	0
6174	199.168	1	200.176	0
6193	197.09	1	198.097	0
6194	197.08	1	198.087	0	0		KBOJOGQFRVVWBH-ZETCQYMHSA-N	KBOJOGQFRVVWBH	N-Acetylhistidine
6195	197.045	1	198.053	0	0		JZNWSCPGTDBMEW-UHFFFAOYSA-N	JZNWSCPGTDBMEW	Glycerylphosphorylethanolamine
6210	195.09	1	196.097	0
6249	191.062	1	192.069	0	0		XUYPXLNMDZIRQH-LURJTMIESA-N	XUYPXLNMDZIRQH	N-Acetyl-L-methionine
6250	191.062	1	192.069	0	0	acmet-L	XUYPXLNMDZIRQH-LURJTMIESA-N	XUYPXLNMDZIRQH	N-Acetyl-L-methionine
6258	190.059	1	191.066	0	0		JHFNSBBHKSZXKB-UHFFFAOYSA-N	JHFNSBBHKSZXKB	Aspartyl-Glycine
6259	190.059	1	191.066	0	0		JHFNSBBHKSZXKB-UHFFFAOYSA-N	JHFNSBBHKSZXKB	Aspartyl-Glycine
6260	190.041	1	191.048	0
6261	190.041	1	191.048	0
6268	189.064	1	190.071	0	0	acglu	RFMMMVDNIPUKGG-YFKPBYRVSA-N	RFMMMVDNIPUKGG	N-Acetyl-L-glutamic acid
6269	188.152	1	189.16	0	0	tmlys	MXNRLFUSFKVQSK-QMMMGPOBSA-N	MXNRLFUSFKVQSK	N6,N6,N6-Trimethyl-L-lysine
6273	188.116	1	189.123	0
6274	188.116	1	189.123	0	0		HSRXSKHRSXRCFC-WDSKDSINSA-N	HSRXSKHRSXRCFC	Valylalanine
6280	188.08	1	189.087	0	0		KSMRODHGGIIXDV-YFKPBYRVSA-N	KSMRODHGGIIXDV	N-Acetylglutamine
6284	187.168	1	188.176	0	0		MQTAVJHICJWXBR-UHFFFAOYSA-N	MQTAVJHICJWXBR	N1-Acetylspermidine
6288	187.063	1	188.071	0	1		QIVBCDIJIAJPQS-VIFPVBQESA-N	QIVBCDIJIAJPQS	L-Tryptophan
6290	187.048	1	188.055	0
6299	186.064	1	187.071	0	0		MGEFGYONNZYSPY-UHFFFAOYSA-N	MGEFGYONNZYSPY	Pyroglutamylglycine
6318	185.009	1	186.016	0	0	pser-L	BZQFBWGGLXLEPQ-REOHCLBHSA-N	BZQFBWGGLXLEPQ	Phosphoserine
6319	185.009	1	186.016	0
6322	184.121	1	185.128	0	1
6331	184.064	1	185.071	0
6335	183.174	1	184.181	0	1
6343	183.08	1	184.087	0	1		OUYCCCASQSFEME-QMMMGPOBSA-N	OUYCCCASQSFEME	L-Tyrosine
6360	181.085	1	182.092	0	1		HNDVDQJCIGZPNO-YFKPBYRVSA-N	HNDVDQJCIGZPNO	L-Histidine
6371	179.079	1	180.087	0	0		MSWZFWKMSRAUBD-IVMDWMLBSA-N	MSWZFWKMSRAUBD	Glucosamine
6377	178.056	1	179.064	0	1		HNDVDQJCIGZPNO-YFKPBYRVSA-N	HNDVDQJCIGZPNO	L-Histidine
6378	178.041	1	179.048	0	1		RWSXRVCMGQZWBV-WDSKDSINSA-N	RWSXRVCMGQZWBV	Glutathione
6393	176.08	1	177.087	0	0		IPWKGIFRRBGCJO-IMJSIDKUSA-N	IPWKGIFRRBGCJO	Alanylserine
6400	175.096	1	176.103	0	0	citr-L	RHGKLRLOHDJJDR-BYPYZUCNSA-N	RHGKLRLOHDJJDR	Citrulline
6404	175.03	1	176.038	0
6405	175.03	1	176.038	0
6408	174.112	1	175.119	0	0	arg-L	ODKSFYDXXFIFQN-BYPYZUCNSA-N	ODKSFYDXXFIFQN	L-Arginine
6411	174.079	1	175.087	0	1		QIVBCDIJIAJPQS-VIFPVBQESA-N	QIVBCDIJIAJPQS	L-Tryptophan
6412	174.064	1	175.071	0	0	acasn-L	HXFOXFJUNFFYMO-BYPYZUCNSA-N	HXFOXFJUNFFYMO	N-Acetylasparagine
6415	173.153	1	174.16	0
6417	173.142	1	174.149	0
6420	173.105	1	174.112	0
6423	173.048	1	174.055	0	1		QIVBCDIJIAJPQS-VIFPVBQESA-N	QIVBCDIJIAJPQS	L-Tryptophan
6432	172.085	1	173.092	0
6433	172.085	1	173.092	0
6439	172.014	1	173.021	0	0	glyc3p	AWUCVROLDVIAJX-GSVOUGTGSA-N	AWUCVROLDVIAJX	Glycerol 3-phosphate
6452	171.053	1	172.06	0
6462	170.069	1	171.076	0	1		WHUUTDBJXJRKMK-VKHMYHEASA-N	WHUUTDBJXJRKMK	L-Glutamic acid
6463	170.069	1	171.076	0	0
6472	169.085	1	170.092	0	0		BRMWTNUJHUMWMS-LURJTMIESA-N	BRMWTNUJHUMWMS	1-Methylhistidine
6504	167.069	1	168.077	0	0		YCFJXOFFQLPCHD-UHFFFAOYSA-N	YCFJXOFFQLPCHD	(S)-Spinacine
6505	167.069	1	168.077	0	0		YCFJXOFFQLPCHD-UHFFFAOYSA-N	YCFJXOFFQLPCHD	(S)-Spinacine
6507	167.058	1	168.066	0	1		OVRNDRQMDRJTHS-RTRLPJTCSA-N	OVRNDRQMDRJTHS	N-Acetyl-D-glucosamine
6524	165.046	1	166.053	0	0		QEFRNWWLZKMPFJ-YGVKFDHGSA-N	QEFRNWWLZKMPFJ	Methionine sulfoxide
6525	165.046	1	166.053	0	1		FFEARJCKVFRZRR-BYPYZUCNSA-N	FFEARJCKVFRZRR	L-Methionine
6536	164.047	1	165.055	0	1		OUYCCCASQSFEME-QMMMGPOBSA-N	OUYCCCASQSFEME	L-Tyrosine
6547	163.067	1	164.074	0
6559	161.069	1	162.076	0	0	L2aadp	OYIFNHCXNCRBQI-BYPYZUCNSA-N	OYIFNHCXNCRBQI	Aminoadipic acid
6561	161.051	1	162.058	0
6579	159.068	1	160.076	0	1		QIVBCDIJIAJPQS-VIFPVBQESA-N	QIVBCDIJIAJPQS	L-Tryptophan
6580	159.068	1	160.076	0	0		WHOOUMGHGSPMGR-UHFFFAOYSA-N	WHOOUMGHGSPMGR	Indoleacetaldehyde
6621	155.069	1	156.077	0	0	his-L	HNDVDQJCIGZPNO-YFKPBYRVSA-N	HNDVDQJCIGZPNO	L-Histidine
6627	154.039	1	155.047	0
6644	151.049	1	152.057	0	0		UYTPUPDQBNUYGX-UHFFFAOYSA-N	UYTPUPDQBNUYGX	Guanine
6660	149.051	1	150.058	0	0	met-L	FFEARJCKVFRZRR-BYPYZUCNSA-N	FFEARJCKVFRZRR	L-Methionine
6668	148.052	1	149.06	0	1		COLNVLDHVKWLRT-QMMMGPOBSA-N	COLNVLDHVKWLRT	L-Phenylalanine
6683	147.053	1	148.06	0	0	glu-L	WHUUTDBJXJRKMK-VKHMYHEASA-N	WHUUTDBJXJRKMK	L-Glutamic acid
6684	147.035	1	148.043	0	1		FFEARJCKVFRZRR-BYPYZUCNSA-N	FFEARJCKVFRZRR	L-Methionine
6685	147.035	1	148.043	0
6696	146.106	1	147.113	0	0	lys-L	KDXKERNSBIXSRK-YFKPBYRVSA-N	KDXKERNSBIXSRK	L-Lysine
6698	146.069	1	147.076	0	0	gln-L	ZDXPYRJPNDTMRX-VKHMYHEASA-N	ZDXPYRJPNDTMRX	L-Glutamine
6706	145.158	1	146.165	0
6708	145.11	1	146.118	0
6709	145.11	1	146.118	0	0		OIPILFWXSMYKGL-UHFFFAOYSA-N	OIPILFWXSMYKGL	Acetylcholine
6710	145.11	1	146.118	0	0	4tmeabutn	JHPNVNIEXXLNTR-UHFFFAOYSA-N	JHPNVNIEXXLNTR	4-Trimethylammoniobutanoic acid
6712	145.085	1	146.092	0	0		TUHVEAJXIMEOSA-UHFFFAOYSA-N	TUHVEAJXIMEOSA	4-Guanidinobutanoic acid
6713	145.085	1	146.092	0	1		ODKSFYDXXFIFQN-BYPYZUCNSA-N	ODKSFYDXXFIFQN	L-Arginine
6714	145.074	1	146.081	0	1		AYFVYJQAPQTCCC-GBXIJSLDSA-N	AYFVYJQAPQTCCC	L-Threonine
6715	145.053	1	146.06	0	1		QIVBCDIJIAJPQS-VIFPVBQESA-N	QIVBCDIJIAJPQS	L-Tryptophan
6716	145.053	1	146.06	0
6719	144.126	1	145.134	0	0		RMOIHHAKNOFHOE-UHFFFAOYSA-N	RMOIHHAKNOFHOE	N-Acetylcadaverine
6730	143.073	1	144.081	0	1		QIVBCDIJIAJPQS-VIFPVBQESA-N	QIVBCDIJIAJPQS	L-Tryptophan
6734	143.04	1	144.048	0
6754	141.019	1	142.026	0	0	ethamp	SUHOOTKUPISOBE-UHFFFAOYSA-N	SUHOOTKUPISOBE	O-Phosphoethanolamine
6756	140.131	1	141.139	0	1
6783	137.048	1	138.055	0
6795	136.039	1	137.046	0	0	hxan	FDGQSTZJBFJUBT-UHFFFAOYSA-N	FDGQSTZJBFJUBT	Hypoxanthine
6796	136.039	1	137.046	0	0		FDGQSTZJBFJUBT-UHFFFAOYSA-N	FDGQSTZJBFJUBT	Hypoxanthine
6804	135.054	1	136.062	0	0		GFFGJBXGBJISGV-UHFFFAOYSA-N	GFFGJBXGBJISGV	Adenine
6805	135.054	1	136.062	0	0		GFFGJBXGBJISGV-UHFFFAOYSA-N	GFFGJBXGBJISGV	Adenine
6806	135.054	1	136.062	0	0	ade	GFFGJBXGBJISGV-UHFFFAOYSA-N	GFFGJBXGBJISGV	Adenine
6819	134.058	1	135.065	0
6829	133.074	1	134.081	0
6830	133.074	1	134.081	0
6835	133.038	1	134.045	0	0	asp-L	CKLJMWTZIZZHCS-REOHCLBHSA-N	CKLJMWTZIZZHCS	L-Aspartic acid
6838	133.02	1	134.027	0
6843	132.09	1	133.097	0	0	orn	AHLPHDHHMVZTML-BYPYZUCNSA-N	AHLPHDHHMVZTML	Ornithine
6849	132.053	1	133.061	0	0	asn-L	DCXYFEDJOCDNAF-REOHCLBHSA-N	DCXYFEDJOCDNAF	L-Asparagine
6850	132.025	1	133.032	0	1		FFEARJCKVFRZRR-BYPYZUCNSA-N	FFEARJCKVFRZRR	L-Methionine
6857	131.095	1	132.102	0	0	leu-L	ROHFNLRQFUQHCH-YFKPBYRVSA-N	ROHFNLRQFUQHCH	L-Leucine
6858	131.073	1	132.081	0	1		QIVBCDIJIAJPQS-VIFPVBQESA-N	QIVBCDIJIAJPQS	L-Tryptophan
6859	131.069	1	132.077	0
6862	131.058	1	132.066	0
6872	130.111	1	131.118	0	0	aprut	KLZGKIDSEJWEDW-UHFFFAOYSA-N	KLZGKIDSEJWEDW	N-Acetylputrescine
6877	130.074	1	131.082	0
6891	129.079	1	130.086	0	1		KDXKERNSBIXSRK-YFKPBYRVSA-N	KDXKERNSBIXSRK	L-Lysine
6893	129.079	1	130.086	0
6896	129.043	1	130.05	0	1		ZDXPYRJPNDTMRX-VKHMYHEASA-N	ZDXPYRJPNDTMRX	L-Glutamine
6907	128.059	1	129.066	0
6927	127.063	1	128.071	0	1		KDXKERNSBIXSRK-YFKPBYRVSA-N	KDXKERNSBIXSRK	L-Lysine
6936	126.091	1	127.098	0	1		ODKSFYDXXFIFQN-BYPYZUCNSA-N	ODKSFYDXXFIFQN	L-Arginine
6938	126.043	1	127.05	0
6946	125.059	1	126.066	0
6976	122.037	1	123.044	0	1		OUYCCCASQSFEME-QMMMGPOBSA-N	OUYCCCASQSFEME	L-Tyrosine
7004	119.073	1	120.081	0	1		COLNVLDHVKWLRT-QMMMGPOBSA-N	COLNVLDHVKWLRT	L-Phenylalanine
7006	119.058	1	120.066	0
7007	119.058	1	120.066	0	0	thr-L	AYFVYJQAPQTCCC-GBXIJSLDSA-N	AYFVYJQAPQTCCC	L-Threonine
7017	118.042	1	119.049	0	1		OUYCCCASQSFEME-QMMMGPOBSA-N	OUYCCCASQSFEME	L-Tyrosine
7021	117.079	1	118.086	0	0	val-L	KZSNJWFQEVHDMF-BYPYZUCNSA-N	KZSNJWFQEVHDMF	L-Valine
7025	116.095	1	117.102	0
7041	115.063	1	116.071	0	0	pro-L	ONIBWKKTOPOVIA-BYPYZUCNSA-N	ONIBWKKTOPOVIA	L-Proline
7064	111.08	1	112.087	0
7072	111.032	1	112.039	0	1		ZDXPYRJPNDTMRX-VKHMYHEASA-N	ZDXPYRJPNDTMRX	L-Glutamine
7084	109.064	1	110.071	0	1		HNDVDQJCIGZPNO-YFKPBYRVSA-N	HNDVDQJCIGZPNO	L-Histidine
7096	106.042	1	107.049	0	1		COLNVLDHVKWLRT-QMMMGPOBSA-N	COLNVLDHVKWLRT	L-Phenylalanine
7102	105.043	1	106.05	0	1		JJIHLJJYMXLCOY-BYPYZUCNSA-N	JJIHLJJYMXLCOY	N-Acetylserine
