## Supplementary table 2 for "Isotope tracing-based metabolite identification for mass spectrometry metabolomics"

### Sheet: fig_2_clusters
peak_id	cluster_name
4469	sulfur amino acids
1921	sulfur amino acids
6524	sulfur amino acids
6850	sulfur amino acids
6660	sulfur amino acids
2117	sulfur amino acids
2206	sulfur amino acids
1922	sulfur amino acids
6525	sulfur amino acids
6684	sulfur amino acids
6547	sulfur amino acids
2116	sulfur amino acids
2035	sulfur amino acids
2034	sulfur amino acids
5205	sulfur amino acids
6249	sulfur amino acids
6250	sulfur amino acids
836	purines
688	purines
4331	purines
3928	purines
5449	purines
4546	purines
5438	purines
5188	purines
6796	purines
6805	purines
6806	purines
6804	purines
3749	purines
6795	purines
4788	purines
4245	purines
837	purines
5301	purines
4697	purines
1178	purines
2297	purines
5630	purines
2234	ser
2445	ser
2233	ser
663	ser lipids
662	ser lipids
335	ser lipids
271	ser lipids
204	ser lipids
278	ser lipids
2788	ser lipids
27	ser lipids
3761	ser lipids
203	ser lipids
143	ser lipids
5487	leu/ile
5682	leu/ile
5681	leu/ile
1594	leu/ile
1593	leu/ile
5266	leu/ile
6857	leu/ile
3786	leu/ile
5724	leu/ile
5347	leu/ile
5963	val
1670	val
1669	val
5834	val
5833	val
2408	val
7021	val
5666	lysine
5981	lysine
5523	lysine
6891	lysine
6927	lysine
6696	lysine
6559	lysine
4430	pyrimidines
3549	pyrimidines
582	pyrimidines
3486	pyrimidines
4041	pyrimidines
874	pyrimidines
725	pyrimidines
4229	pyrimidines
4431	pyrimidines
1596	pyrimidines
4438	pyrimidines
3651	pyrimidines
4989	pyrimidines
6715	trp (indole)
7858	trp (indole)
6730	trp (indole)
6411	trp (indole)
6423	trp (indole)
6579	trp (indole)
6086	trp (indole)
5919	trp (indole)
1546	trp (indole)
1643	trp (indole)
5597	trp (indole)
5967	trp (indole)
984	trp (indole)
4656	trp (indole)
1642	trp (indole)
1822	trp (indole)
6288	trp (indole)
5772	trp (indole)
5090	sugars
5091	sugars
5517	sugars
1225	sugars
5710	sugars
2665	sugars
4855	sugars
1091	sugars
1500	sugars
1431	sugars
5541	sugars
5872	his
2170	his
6194	his
6505	his
5888	his
2171	his
6621	his
6504	his
6360	his
6472	his
4460	his
5119	thr
5640	thr
2404	thr
7007	thr
1291	thr
6862	thr
3652	thr
2536	thr
2252	thr
2318	thr
2232	thr
2147	thr
1920	thr
2146	thr
6714	thr
2328	asn
2423	asn
5649	asn
6849	asn
2255	asn
6133	asn
1826	asn
1116	asn
2424	asn
4889	asn
4939	asn
1336	asn
5776	gln
6819	gln
758	gln
1607	gln
7072	gln
5384	gln
5550	gln
7072	gln
2438	gln
5690	gln
1595	gln
5619	gln
5377	gln
5835	gln
6119	gln
5698	gln
790	gln
1199	glutathione
4584	glutathione
1246	glutathione
1034	glutathione
1441	glutathione
5826	glutathione
5240	glutathione
5620	glutathione
4987	glutathione
1237	glutathione
4745	glutathione
6378	glutathione
4352	glutathione
1094	glutathione
533	glutathione
1236	glutathione
5108	glutathione
3491	glutathione
4864	glutathione
538	glutathione
1177	glu/gln
5018	glu/gln
5488	glu/gln
2534	glu/gln
4726	glu/gln
6907	glu/gln
5969	glu/gln
1743	glu/gln
2353	glu/gln
6698	glu/gln
6896	glu/gln
2245	glu/gln
6463	glu/gln
2347	glu/gln
2249	glu/gln
5128	glu/gln
1940	glu/gln
6462	glu/gln
6258	TCA & asp
5641	TCA & asp
2308	TCA & asp
6835	TCA & asp
2450	TCA & asp
2064	TCA & asp
1917	TCA & asp
4777	TCA & asp
