## Supplementary table 3 for "Isotope tracing-based metabolite identification for mass spectrometry metabolomics"

### Sheet: simulation_metabolite_pathway
id	pathway
dcamp	Adenine metabolism
dadp	Adenine metabolism
damp	Adenine metabolism
datp	Adenine metabolism
camp	Adenine metabolism
atp	Adenine metabolism
amp	Adenine metabolism
adp	Adenine metabolism
din	Adenosine catabolism
ins	Adenosine catabolism
dad-2	Adenosine catabolism
ade	Adenosine catabolism
adn	Adenosine catabolism
gam6p	Aminosugars
uacgam	Aminosugars
acnamp	Aminosugars
acnam	Aminosugars
acgam	Aminosugars
acmanap	Aminosugars
acmana	Aminosugars
acgam6p	Aminosugars
acgam1p	Aminosugars
4tmeabutn	Carnitine synthesis
crn	Carnitine synthesis
tmlys	Carnitine synthesis
chol	Choline catabolism
betald	Choline catabolism
dmgly	Choline catabolism
glyb	Choline catabolism
cdpchol	Choline metabolism
cholp	Choline metabolism
g3pc	Choline metabolism
pcreat	Creatine metabolism
gudac	Creatine metabolism
creat	Creatine metabolism
crtn	Creatine metabolism
3sala	Cysteine catabolism
hyptaur	Cysteine catabolism
Lcyst	Cysteine catabolism
taur	Cysteine catabolism
cyst-L	Cysteine synthesis
dcdp	Cytidine metabolism
dcmp	Cytidine metabolism
cytd	Cytidine metabolism
dctp	Cytidine metabolism
dcyt	Cytidine metabolism
cmp	Cytidine metabolism
cdp	Cytidine metabolism
ctp	Cytidine metabolism
2dr1p	Deoxyribose catabolism
2dr5p	Deoxyribose catabolism
drib	Deoxyribose catabolism
acald	Deoxyribose catabolism
34dhphe	Dopamine synthesis
dopa	Dopamine synthesis
glyald	Fructose and sorbitol
fru	Fructose and sorbitol
f1p	Fructose and sorbitol
sbt-D	Fructose and sorbitol
gal1p	Galactose
udpgal	Galactose
4abut	Gln/glu/pro metabolism
5oxpro	Gln/glu/pro metabolism
acglu	Gln/glu/pro metabolism
gln-L	Gln/glu/pro metabolism
glu-L	Gln/glu/pro metabolism
pro-L	Gln/glu/pro metabolism
glucys	Glutathione metabolism
gthox	Glutathione metabolism
gthrd	Glutathione metabolism
g1p	Glycogen
udpg	Glycogen
glycogen	Glycogen
gmp	Guanine metabolism
gsn	Guanine metabolism
gua	Guanine metabolism
gdp	Guanine metabolism
xmp	Guanine metabolism
dgsn	Guanine metabolism
dgmp	Guanine metabolism
dgdp	Guanine metabolism
4izp	Histidine catabolism
forglu	Histidine catabolism
urcan	Histidine catabolism
his-L	Histidine catabolism
glyc-R	Hydroxypyruvate metabolism
gcald	Hydroxypyruvate metabolism
hpyr	Hydroxypyruvate metabolism
inost	Inositol synthesis
mi1p-D	Inositol synthesis
3mop	Isoleucine catabolism
3hmbcoa	Isoleucine catabolism
2mbcoa	Isoleucine catabolism
2mb2coa	Isoleucine catabolism
2maacoa	Isoleucine catabolism
ile-L	Isoleucine catabolism
4mop	Leucine catabolism
3mb2coa	Leucine catabolism
3mgcoa	Leucine catabolism
ivcoa	Leucine catabolism
leu-L	Leucine catabolism
3h3mbut	Leucine catabolism
3hmglt	Leucine catabolism
ivcrn	Leucine catabolism
3pg	Lower glycolysis
2pg	Lower glycolysis
13dpg	Lower glycolysis
23dpg	Lower glycolysis
pep	Lower glycolysis
g3p	Lower glycolysis
dhap	Lower glycolysis
glyc3p	Lower glycolysis
lac-L	Lower glycolysis
1pipdn2c	Lysine catabolism
2oxoadp	Lysine catabolism
3hbcoa	Lysine catabolism
6a2ohxnt	Lysine catabolism
b2coa	Lysine catabolism
glutcoa	Lysine catabolism
L2aadp	Lysine catabolism
L2aadp6sa	Lysine catabolism
Lpipecol	Lysine catabolism
lys-L	Lysine catabolism
saccrp-L	Lysine catabolism
thp2c	Lysine catabolism
fald	Nethanol catabolism
meoh	Nethanol catabolism
Sfglutth	Nethanol catabolism
5mta	Methionine salvage
5mdr1p	Methionine salvage
5mdru1p	Methionine salvage
dkmpp	Methionine salvage
2kmb	Methionine salvage
12ppd-S	Methylglyoxal
lac-D	Methylglyoxal
lald-D	Methylglyoxal
lald-L	Methylglyoxal
lgt-S	Methylglyoxal
mthgxl	Methylglyoxal
acetol	Methylglyoxal
5pmev	Mevalonate pathway
5dpmev	Mevalonate pathway
ipdp	Mevalonate pathway
mev-R	Mevalonate pathway
hmgcoa	Mevalonate pathway
frdp	Mevalonate pathway
grdp	Mevalonate pathway
dmpp	Mevalonate pathway
5forthf	One-carbon pool
10fthf	One-carbon pool
for	One-carbon pool
mlthf	One-carbon pool
5mthf	One-carbon pool
methf	One-carbon pool
oxa	Oxalate and glyoxalate
glx	Oxalate and glyoxalate
glyclt	Oxalate and glyoxalate
pmtcoa	Palmitate beta-oxidation
pmtcrn	Palmitate beta-oxidation
tdcoa	Palmitate beta-oxidation
ddcacoa	Palmitate beta-oxidation
dcacoa	Palmitate beta-oxidation
occoa	Palmitate beta-oxidation
hexcoa	Palmitate beta-oxidation
btcoa	Palmitate beta-oxidation
malcoa	Palmitate synthesis
dcaACP	Palmitate synthesis
hdca	Palmitate synthesis
ddcaACP	Palmitate synthesis
myrsACP	Palmitate synthesis
btACP	Palmitate synthesis
ocACP	Palmitate synthesis
hexACP	Palmitate synthesis
palmACP	Palmitate synthesis
acACP	Palmitate synthesis
e4p	Pentose phosphate pathway
xu5p-D	Pentose phosphate pathway
r5p	Pentose phosphate pathway
s7p	Pentose phosphate pathway
ru5p-D	Pentose phosphate pathway
6pgl	Pentose phosphate pathway
6pgc	Pentose phosphate pathway
ptrc	Polyamine synthesis
spmd	Polyamine synthesis
sprm	Polyamine synthesis
ametam	Polyamine synthesis
xtsn	Purine catabolism
xan	Purine catabolism
urate	Purine catabolism
hxan	Purine catabolism
25aics	Purine synthesis
5aizc	Purine synthesis
gar	Purine synthesis
fpram	Purine synthesis
fprica	Purine synthesis
fgam	Purine synthesis
imp	Purine synthesis
aicar	Purine synthesis
air	Purine synthesis
pram	Purine synthesis
met-L	SAM cycle
hcys-L	SAM cycle
ahcys	SAM cycle
amet	SAM cycle
3php	Serine synthesis
pser-L	Serine synthesis
ser-L	Serine synthesis
lthstrl	Sterol synthesis
lanost	Sterol synthesis
44mctr	Sterol synthesis
44mzym	Sterol synthesis
7dhchsterol	Sterol synthesis
sql	Sterol synthesis
Ssq23epx	Sterol synthesis
ddsmsterol	Sterol synthesis
dsmsterol	Sterol synthesis
zymstnl	Sterol synthesis
zymst	Sterol synthesis
chlstol	Sterol synthesis
chsterol	Sterol synthesis
akg	TCA cycle
cit	TCA cycle
oaa	TCA cycle
succ	TCA cycle
succoa	TCA cycle
mal-L	TCA cycle
fum	TCA cycle
acnt	TCA cycle
acrn	TCA cycle
asp-L	TCA cycle
dtmp	Thymine metabolism
dttp	Thymine metabolism
dtdp	Thymine metabolism
thym	Thymine metabolism
thymd	Thymine metabolism
3hanthrn	Tryptophan catabolism (kynurenine)
Lfmkynr	Tryptophan catabolism (kynurenine)
Lkynr	Tryptophan catabolism (kynurenine)
hLkynr	Tryptophan catabolism (kynurenine)
cmusa	Tryptophan catabolism (kynurenine)
trp-L	Tryptophan catabolism (kynurenine)
am6sa	Tryptophan catabolism (kynurenine)
amuco	Tryptophan catabolism (kynurenine)
4fumacac	Tyrosine catabolism
4mlacac	Tyrosine catabolism
34hpp	Tyrosine catabolism
tyr-L	Tyrosine catabolism
hgentis	Tyrosine catabolism
orot5p	UMP synthesis
orot	UMP synthesis
dhor-S	UMP synthesis
ump	UMP synthesis
cbasp	UMP synthesis
glc-D	Upper glycolysis
g6p	Upper glycolysis
fdp	Upper glycolysis
f6p	Upper glycolysis
56dura	Uracil catabolism
cala	Uracil catabolism
ala-B	Uracil catabolism
orn	Urea cycle
urea	Urea cycle
citr-L	Urea cycle
argsuc	Urea cycle
arg-L	Urea cycle
adma	Urea cycle
dump	Uridine metabolism
duri	Uridine metabolism
uri	Uridine metabolism
ura	Uridine metabolism
utp	Uridine metabolism
udp	Uridine metabolism
3mob	Valine catabolism
3hibutcoa	Valine catabolism
3hmp	Valine catabolism
2mp2coa	Valine catabolism
val-L	Valine catabolism
ibcoa	Valine catabolism
