## Supplementary table 4 for "Isotope tracing-based metabolite identification for mass spectrometry metabolomics"

### Sheet: GNPS hits
Peak_ID	Compound_Name	Adduct	Ion_Mode	Library_MZ	Data_MZ	MZ_Error_PPM	Number_of_Shared_Peaks	inchi	inchi_key
78	1,2-Dioleoyl-Sn-Glycero-3-Phospho-(1'-Myo-Inositol)	M-H	Negative	861.55	861.55	0.1417	11	InChI=1S/C45H83O13P.H3N/c1-3-5-7-9-11-13-15-17-19-21-23-25-27-29-31-33-38(46)55-35-37(36-56-59(53,54)58-45-43(51)41(49)40(48)42(50)44(45)52)57-39(47)34-32-30-28-26-24-22-20-18-16-14-12-10-8-6-4-2;/h17-20,37,40-45,48-52H,3-16,21-36H2,1-2H3,(H,53,54);1H3/b19-17-,20-18-;/t37-,40?,41-,42+,43-,44-,45?;/m1./s1	BNQXGMKDXNGGJW-KQGVMXTASA-N
79	1,2-Di-(9Z-Octadecenoyl)-Sn-Glycero-3-Phospho-(1'-Myo-Inositol)	M-H	Negative	861.55	861.551	0.9918	7	InChI=1S/C45H83O13P/c1-3-5-7-9-11-13-15-17-19-21-23-25-27-29-31-33-38(46)55-35-37(36-56-59(53,54)58-45-43(51)41(49)40(48)42(50)44(45)52)57-39(47)34-32-30-28-26-24-22-20-18-16-14-12-10-8-6-4-2/h17-20,37,40-45,48-52H,3-16,21-36H2,1-2H3,(H,53,54)/b19-17-,20-18-/t37-,40?,41-,42?,43?,44?,45?/m1/s1	LALGUHSIWLNTNW-HBQZPISHSA-N
203	2-Oleoyl-1-Stearoyl-Sn-Glycero-3-Phosphoserine	M-H	Negative	788.545	788.545	0.1548	8	InChI=1S/C42H80NO10P/c1-3-5-7-9-11-13-15-17-19-21-23-25-27-29-31-33-40(44)50-35-38(36-51-54(48,49)52-37-39(43)42(46)47)53-41(45)34-32-30-28-26-24-22-20-18-16-14-12-10-8-6-4-2/h18,20,38-39H,3-17,19,21-37,43H2,1-2H3,(H,46,47)(H,48,49)/b20-18-/t38-,39+/m1/s1	AJFWREUFUPEYII-PAHWMLEVSA-N
204	2-Oleoyl-1-Stearoyl-Sn-Glycero-3-Phosphoserine	M-H	Negative	788.545	788.544	0.5418	6	InChI=1S/C42H80NO10P/c1-3-5-7-9-11-13-15-17-19-21-23-25-27-29-31-33-40(44)50-35-38(36-51-54(48,49)52-37-39(43)42(46)47)53-41(45)34-32-30-28-26-24-22-20-18-16-14-12-10-8-6-4-2/h18,20,38-39H,3-17,19,21-37,43H2,1-2H3,(H,46,47)(H,48,49)/b20-18-/t38-,39+/m1/s1	AJFWREUFUPEYII-PAHWMLEVSA-N
208	1-Stearoyl-2-Linoleoyl-Sn-Glycero-3-Phospho-L-Serine	M-H	Negative	786.529	786.529	0.5432	7	InChI=1S/C42H78NO10P/c1-3-5-7-9-11-13-15-17-19-21-23-25-27-29-31-33-40(44)50-35-38(36-51-54(48,49)52-37-39(43)42(46)47)53-41(45)34-32-30-28-26-24-22-20-18-16-14-12-10-8-6-4-2/h12,14,18,20,38-39H,3-11,13,15-17,19,21-37,43H2,1-2H3,(H,46,47)(H,48,49)/p-1/b14-12-,20-18-/t38-,39+/m1/s1	AGTPCXBHIGMTEU-NREGDSCDSA-M
228	1-Octadecanoyl-2-(9Z-Octadecenoyl)-Sn-Glycero-3-Phospho-(1'-Sn-Glycerol)	M-H	Negative	775.549	775.55	1.4166	7	InChI=1S/C42H81O10P/c1-3-5-7-9-11-13-15-17-19-21-23-25-27-29-31-33-41(45)49-37-40(38-51-53(47,48)50-36-39(44)35-43)52-42(46)34-32-30-28-26-24-22-20-18-16-14-12-10-8-6-4-2/h18,20,39-40,43-44H,3-17,19,21-38H2,1-2H3,(H,47,48)/b20-18-/t39-,40+/m0/s1	ZEFGRNLJASLRBZ-QIJYXWHJSA-N
236	PG(18:1/18:2)	M-H	Negative	771.518	771.52	3.0853	5	InChI=1S/C42H77O10P/c1-3-5-7-9-11-13-15-17-19-21-23-25-27-29-31-33-41(45)49-37-40(38-51-53(47,48)50-36-39(44)35-43)52-42(46)34-32-30-28-26-24-22-20-18-16-14-12-10-8-6-4-2/h12-15,18,20,39-40,43-44H,3-11,16-17,19,21-38H2,1-2H3,(H,47,48)	MFMFDUSGTGUBKM-UHFFFAOYSA-N
295	1-Hexadecanoyl-2-(9Z-Octadecenoyl)-Sn-Glycero-3-Phospho-(1'-Rac-Glycerol)	M-H	Negative	747.518	747.518	0.4083	10	InChI=1S/C40H77O10P/c1-3-5-7-9-11-13-15-17-18-20-22-24-26-28-30-32-40(44)50-38(36-49-51(45,46)48-34-37(42)33-41)35-47-39(43)31-29-27-25-23-21-19-16-14-12-10-8-6-4-2/h17-18,37-38,41-42H,3-16,19-36H2,1-2H3,(H,45,46)/b18-17-/t37?,38-/m1/s1	PAZGBAOHGQRCBP-DDDNOICHSA-N
302	PG(16:1/18:1)	M-H	Negative	745.502	745.5	2.6199	6	InChI=1S/C40H75O10P/c1-3-5-7-9-11-13-15-17-18-20-22-24-26-28-30-32-40(44)50-38(36-49-51(45,46)48-34-37(42)33-41)35-47-39(43)31-29-27-25-23-21-19-16-14-12-10-8-6-4-2/h14,16-18,37-38,41-42H,3-13,15,19-36H2,1-2H3,(H,45,46)	VCYYBLIRAQBPTM-UHFFFAOYSA-N
309	PE(18:1/18:1)	M-H	Negative	742.539	742.539	0.822	6	InChI=1S/C41H78NO8P/c1-3-5-7-9-11-13-15-17-19-21-23-25-27-29-31-33-40(43)47-37-39(38-49-51(45,46)48-36-35-42)50-41(44)34-32-30-28-26-24-22-20-18-16-14-12-10-8-6-4-2/h13-16,39H,3-12,17-38,42H2,1-2H3,(H,45,46)	FXSMMNUNFDTUMS-UHFFFAOYSA-N
375	PE(16:0/18:1)	M-H	Negative	716.523	716.523	0.2555	7	InChI=1S/C46H86NO8P/c1-6-8-10-12-14-16-18-20-22-23-25-27-29-31-33-35-37-39-46(49)55-44(43-54-56(50,51)53-41-40-47(3,4)5)42-52-45(48)38-36-34-32-30-28-26-24-21-19-17-15-13-11-9-7-2/h15,17,20-22,24,44H,6-14,16,18-19,23,25-43H2,1-5H3	OJHJKEBRZSDTTL-UHFFFAOYSA-N
380	PE(16:1/18:1)	M-H	Negative	714.507	714.508	0.5125	6	InChI=1S/C39H74NO8P/c1-3-5-7-9-11-13-15-17-18-20-22-24-26-28-30-32-39(42)48-37(36-47-49(43,44)46-34-33-40)35-45-38(41)31-29-27-25-23-21-19-16-14-12-10-8-6-4-2/h13-16,37H,3-12,17-36,40H2,1-2H3,(H,43,44)	QVUWNEQTPVMHQT-UHFFFAOYSA-N
381	PE(16:1/18:1)	M-H	Negative	714.507	714.507	0.4271	5	InChI=1S/C39H74NO8P/c1-3-5-7-9-11-13-15-17-18-20-22-24-26-28-30-32-39(42)48-37(36-47-49(43,44)46-34-33-40)35-45-38(41)31-29-27-25-23-21-19-16-14-12-10-8-6-4-2/h13-16,37H,3-12,17-36,40H2,1-2H3,(H,43,44)	QVUWNEQTPVMHQT-UHFFFAOYSA-N
399	PE(P-16:0/18:1)	M-H	Negative	700.528	700.53	2.5267	8	InChI=1S/C39H76NO7P/c1-3-5-7-9-11-13-15-17-19-20-22-24-26-28-30-32-39(41)47-38(37-46-48(42,43)45-35-33-40)36-44-34-31-29-27-25-23-21-18-16-14-12-10-8-6-4-2/h17,19,31,34,38H,3-16,18,20-30,32-33,35-37,40H2,1-2H3,(H,42,43)	ZVVYJAAMWXATNY-UHFFFAOYSA-N
446	PE(P-16:0/16:1)	M-H	Negative	672.497	672.497	0.9983	8	InChI=1S/C37H72NO7P/c1-3-5-7-9-11-13-15-17-19-21-23-25-27-29-32-42-34-36(35-44-46(40,41)43-33-31-38)45-37(39)30-28-26-24-22-20-18-16-14-12-10-8-6-4-2/h14,16,29,32,36H,3-13,15,17-28,30-31,33-35,38H2,1-2H3,(H,40,41)	QXSTVVHZCWJIBU-UHFFFAOYSA-N
464	Beta-Nicotinamide Adenine Dinucleotide	M-H	Negative	662.102	662.102	0.2766	15	InChI=1S/C21H27N7O14P2/c22-17-12-19(25-7-24-17)28(8-26-12)21-16(32)14(30)11(41-21)6-39-44(36,37)42-43(34,35)38-5-10-13(29)15(31)20(40-10)27-3-1-2-9(4-27)18(23)33/h1-4,7-8,10-11,13-16,20-21,29-32H,5-6H2,(H5-,22,23,24,25,33,34,35,36,37)/t10-,11-,13-,14-,15-,16-,20-,21-/m1/s1	BAWFJGJZGIEFAR-NNYOXOHSSA-N
538	Glutathione, Oxidized	M-H	Negative	611.145	611.145	0.3995	73	InChI=1S/C20H32N6O12S2/c21-9(19(35)36)1-3-13(27)25-11(17(33)23-5-15(29)30)7-39-40-8-12(18(34)24-6-16(31)32)26-14(28)4-2-10(22)20(37)38/h9-12H,1-8,21-22H2,(H,23,33)(H,24,34)(H,25,27)(H,26,28)(H,29,30)(H,31,32)(H,35,36)(H,37,38)/t9-,10-,11-,12-/m0/s1	YPZRWBKMTBYPTK-BJDJZHNGSA-N
546	Uridine Diphosphate-N-Acetylglucosamine	M-H	Negative	606.074	606.075	1.0071	34	InChI=1S/C17H27N3O17P2/c1-6(22)18-10-13(26)11(24)7(4-21)35-16(10)36-39(31,32)37-38(29,30)33-5-8-12(25)14(27)15(34-8)20-3-2-9(23)19-17(20)28/h2-3,7-8,10-16,21,24-27H,4-5H2,1H3,(H,18,22)(H,29,30)(H,31,32)(H,19,23,28)/t7-,8-,10-,11-,12-,13-,14-,15-,16-/m1/s1	LFTYTUAZOPRMMI-CFRASDGPSA-N
582	Uridine 5'-Diphosphoglucuronic Acid	M-H	Negative	579.027	579.03	5.2705	17	InChI=1S/C15H22N2O18P2/c18-5-1-2-17(15(26)16-5)12-9(22)6(19)4(32-12)3-31-36(27,28)35-37(29,30)34-14-10(23)7(20)8(21)11(33-14)13(24)25/h1-2,4,6-12,14,19-23H,3H2,(H,24,25)(H,27,28)(H,29,30)(H,16,18,26)/t4-,6-,7+,8+,9-,10-,11+,12-,14-/m1/s1	HDYANYHVCAPMJV-LXQIFKJMSA-N
597	Uridine 5'-Diphosphogalactose	M-H	Negative	565.048	565.048	0	22	InChI=1S/C15H24N2O17P2/c18-3-5-8(20)10(22)12(24)14(32-5)33-36(28,29)34-35(26,27)30-4-6-9(21)11(23)13(31-6)17-2-1-7(19)16-15(17)25/h1-2,5-6,8-14,18,20-24H,3-4H2,(H,26,27)(H,28,29)(H,16,19,25)/t5-,6-,8+,9-,10+,11-,12-,13-,14-/m1/s1	HSCJRCZFDFQWRP-ABVWGUQPSA-N
688	Adenosine 5'-Triphosphate	M-H	Negative	505.988	505.988	0.6031	15	InChI=1S/C10H16N5O13P3/c11-8-5-9(13-2-12-8)15(3-14-5)10-7(17)6(16)4(26-10)1-25-30(21,22)28-31(23,24)27-29(18,19)20/h2-4,6-7,10,16-17H,1H2,(H,21,22)(H,23,24)(H2,11,12,13)(H2,18,19,20)/t4-,6-,7-,10-/m1/s1	ZKHQWZAMYRWXGA-KQYNXXCUSA-N
725	Uridine 5'-Triphosphate	M-H	Negative	482.961	482.96	2.0852	11	InChI=1S/C9H15N2O15P3/c12-5-1-2-11(9(15)10-5)8-7(14)6(13)4(24-8)3-23-28(19,20)26-29(21,22)25-27(16,17)18/h1-2,4,6-8,13-14H,3H2,(H,19,20)(H,21,22)(H,10,12,15)(H2,16,17,18)/t4-,6-,7-,8-/m1/s1	PGAVKCOVUIYSFO-XVFCMESISA-N
736	1-(9Z-Octadecenoyl)-Sn-Glycero-3-Phosphoethanolamine	M-H	Negative	478.294	478.294	1.0209	9	InChI=1S/C23H46NO7P/c1-2-3-4-5-6-7-8-9-10-11-12-13-14-15-16-17-23(26)29-20-22(25)21-31-32(27,28)30-19-18-24/h9-10,22,25H,2-8,11-21,24H2,1H3,(H,27,28)/b10-9-/t22-/m1/s1	PYVRVRFVLRNJLY-MZMPXXGTSA-N
737	1-Oleoyl-Sn-Glycero-3-Phosphoethanolamine	M-H	Negative	478.294	478.294	0.5104	8	InChI=1S/C23H46NO7P/c1-2-3-4-5-6-7-8-9-10-11-12-13-14-15-16-17-23(26)29-20-22(25)21-31-32(27,28)30-19-18-24/h9-10,22,25H,2-8,11-21,24H2,1H3,(H,27,28)/b10-9-/t22-/m1/s1	PYVRVRFVLRNJLY-MZMPXXGTSA-N
796	PE(16:1/0:0)	M-H	Negative	450.262	450.263	1.22	8	InChI=1S/C21H42NO7P/c1-2-3-4-5-6-7-8-9-10-11-12-13-14-15-21(24)29-20(18-23)19-28-30(25,26)27-17-16-22/h7-8,20,23H,2-6,9-19,22H2,1H3,(H,25,26)	MAFRHGZTIOAXEL-UHFFFAOYSA-N
797	PE(16:1/0:0)	M-H	Negative	450.262	450.263	1.2878	5	InChI=1S/C21H42NO7P/c1-2-3-4-5-6-7-8-9-10-11-12-13-14-15-21(24)29-20(18-23)19-28-30(25,26)27-17-16-22/h7-8,20,23H,2-6,9-19,22H2,1H3,(H,25,26)	MAFRHGZTIOAXEL-UHFFFAOYSA-N
836	Adenosine 5'-Diphosphate	M-H	Negative	426.022	426.022	0.3582	10	InChI=1S/C10H15N5O10P2/c11-8-5-9(13-2-12-8)15(3-14-5)10-7(17)6(16)4(24-10)1-23-27(21,22)25-26(18,19)20/h2-4,6-7,10,16-17H,1H2,(H,21,22)(H2,11,12,13)(H2,18,19,20)/t4-,6-,7-,10-/m1/s1	XTWYTFMLZFPYCI-KQYNXXCUSA-N
837	Adenosine 5'-Diphosphate	M-H	Negative	426.022	426.02	4.7278	4	InChI=1S/C10H15N5O10P2/c11-8-5-9(13-2-12-8)15(3-14-5)10-7(17)6(16)4(24-10)1-23-27(21,22)25-26(18,19)20/h2-4,6-7,10,16-17H,1H2,(H,21,22)(H2,11,12,13)(H2,18,19,20)/t4-,6-,7-,10-/m1/s1	XTWYTFMLZFPYCI-KQYNXXCUSA-N
1091	D-Fructose 1,6-Bisphosphate	M-H	Negative	338.989	338.99	2.8808	7	InChI=1S/C6H14O12P2/c7-4-3(1-16-19(10,11)12)18-6(9,5(4)8)2-17-20(13,14)15/h3-5,7-9H,1-2H2,(H2,10,11,12)(H2,13,14,15)/t3-,4-,5+,6+/m1/s1	RNBGYGVWRKECFJ-ZXXMMSQZSA-N
1224	(-)-N-Acetylneuraminic Acid	M-H	Negative	308.099	308.099	0.0991	4	InChI=1S/C11H19NO9/c1-4(14)12-8(5(15)2-6(16)11(20)21)10(19)9(18)7(17)3-13/h5,7-10,13,15,17-19H,2-3H2,1H3,(H,12,14)(H,20,21)/t5-,7+,8+,9+,10+/m0/s1	KBGAYAKRZNYFFG-BOHATCBPSA-N
1236	L-Glutathione, Reduced	M-H	Negative	306.077	306.076	0.0997	46	InChI=1S/C10H17N3O6S/c11-5(10(18)19)1-2-7(14)13-6(4-20)9(17)12-3-8(15)16/h5-6,20H,1-4,11H2,(H,12,17)(H,13,14)(H,15,16)(H,18,19)	RWSXRVCMGQZWBV-UHFFFAOYSA-N
1275	Gn1	M-H		300	300.049	162.557	3	InChI=1S/C8H16NO9P/c1-3(11)9-5-7(13)6(12)4(2-10)17-8(5)18-19(14,15)16/h4-8,10,12-13H,2H2,1H3,(H,9,11)(H2,14,15,16)/t4-,5-,6-,7-,8-/m1/s1	FZLJPEPAYPUMMR-FMDGEEDCSA-N
1467	Inosine	M-H	Negative	267.073	267.073	1.2569	7	InChI=1S/C10H12N4O5/c15-1-4-6(16)7(17)10(19-4)14-3-13-5-8(14)11-2-12-9(5)18/h2-4,6-7,10,15-17H,1H2,(H,11,12,18)/t4-,6-,7-,10-/m1/s1	UGQMRVRMYYASKQ-KQYNXXCUSA-N
1501	D-Mannose 6-Phosphate	M-H	Negative	259.022	259.023	5.184	3	InChI=1S/C6H13O9P/c7-3-2(1-14-16(11,12)13)15-6(10)5(9)4(3)8/h2-10H,1H2,(H2,11,12,13)/t2-,3-,4+,5+,6?/m1/s1	NBSCHQHZLSJFNQ-QTVWNMPRSA-N
1594	Ile-Leu	M-H	Negative	243.171	243.17	5.7729	3	InChI=1S/C12H24N2O3/c1-5-8(4)10(13)11(15)14-9(12(16)17)6-7(2)3/h7-10H,5-6,13H2,1-4H3,(H,14,15)(H,16,17)/t8-,9-,10-/m0/s1	JWBXCSQZLLIOCI-GUBZILKMSA-N
1670	Ile-Val	M-H	Negative	229.156	229.156	0.9988	3	InChI=1S/C11H22N2O3/c1-5-7(4)8(12)10(14)13-9(6(2)3)11(15)16/h6-9H,5,12H2,1-4H3,(H,13,14)(H,15,16)/t7-,8-,9-/m0/s1	BCXBIONYYJCSDF-CIUDSAMLSA-N
1679	Ribose-5P	M-H	Negative	229.012	229.01	8.7284	3	InChI=1S/C5H11O8P/c6-3-2(1-12-14(9,10)11)13-5(8)4(3)7/h2-8H,1H2,(H2,9,10,11)/t2-,3-,4-,5?/m1/s1	KTVPXOYAKDPRHY-SOOFDHNKSA-N
1822	L-Tryptophan	M-H	Negative	203.083	203.083	2.2541	8	InChI=1S/C11H12N2O2/c12-9(11(14)15)5-7-6-13-10-4-2-1-3-8(7)10/h1-4,6,9,13H,5,12H2,(H,14,15)/t9-/m0/s1	QIVBCDIJIAJPQS-VIFPVBQESA-N
1879	L-Gulono-1,4-Lactone	M+OH	Negative	195.051	195.05	5.0849	11	InChI=1S/C6H10O6/c7-1-2(8)5-3(9)4(10)6(11)12-5/h2-5,7-10H,1H2/t2-,3+,4-,5+/m0/s1	SXZYCXMUPBBULW-SKNVOMKLSA-N
1880	L-Gulono-1,4-Lactone	M+OH	Negative	195.051	195.05	5.0849	11	InChI=1S/C6H10O6/c7-1-2(8)5-3(9)4(10)6(11)12-5/h2-5,7-10H,1H2/t2-,3+,4-,5+/m0/s1	SXZYCXMUPBBULW-SKNVOMKLSA-N
1881	L-Gulono-1,4-Lactone	M+OH	Negative	195.051	195.05	5.0849	18	InChI=1S/C6H10O6/c7-1-2(8)5-3(9)4(10)6(11)12-5/h2-5,7-10H,1H2/t2-,3+,4-,5+/m0/s1	SXZYCXMUPBBULW-SKNVOMKLSA-N
1917	Citric Acid	M-H	Negative	191.02	191.02	0	9	InChI=1S/C6H8O7/c7-3(8)1-6(13,5(11)12)2-4(9)10/h13H,1-2H2,(H,7,8)(H,9,10)(H,11,12)	KRKNYBCHXYNGOX-UHFFFAOYSA-N
1921	N-Acetyl-L-Methionine	M-H	Negative	190.054	190.054	1.0437	6	InChI=1S/C7H13NO3S/c1-5(9)8-6(7(10)11)3-4-12-2/h6H,3-4H2,1-2H3,(H,8,9)(H,10,11)/t6-/m0/s1	XUYPXLNMDZIRQH-LURJTMIESA-N
1922	N-Acetyl-L-Methionine	M-H	Negative	190.054	190.054	1.2043	10	InChI=1S/C7H13NO3S/c1-5(9)8-6(7(10)11)3-4-12-2/h6H,3-4H2,1-2H3,(H,8,9)(H,10,11)/t6-/m0/s1	XUYPXLNMDZIRQH-LURJTMIESA-N
1974	O-Phospho-Serine	M-H	Negative	184.002	184	10.8635	3	InChI=1S/C3H8NO6P/c4-2(3(5)6)1-10-11(7,8)9/h2H,1,4H2,(H,5,6)(H2,7,8,9)/t2-/m0/s1	BZQFBWGGLXLEPQ-REOHCLBHSA-N
1992	D-Sorbitol	M-H	Negative	181.072	181.072	0.3371	16	InChI=1S/C6H14O6/c7-1-3(9)5(11)6(12)4(10)2-8/h3-12H,1-2H2/t3-,4+,5-,6-/m1/s1	FBPFZTCFMRRESA-JGWLITMVSA-N
2019	P-Acetaminobenzoic Acid	M-H	Negative	178.051	178.051	0.5142	5	InChI=1S/C9H9NO3/c1-6(11)10-8-4-2-7(3-5-8)9(12)13/h2-5H,1H3,(H,10,11)(H,12,13)	QCXJEYYXVJIFCE-UHFFFAOYSA-N
2058	Arginine	M-H	Negative	173.104	173.104	1.2341	5	InChI=1S/C6H14N4O2/c7-4(5(11)12)2-1-3-10-6(8)9/h4H,1-3,7H2,(H,11,12)(H4,8,9,10)/t4-/m0/s1	ODKSFYDXXFIFQN-BYPYZUCNSA-N
2064	Cis-Aconitic Acid	M-H	Negative	173.009	173.009	1.0584	4	InChI=1S/C6H6O6/c7-4(8)1-3(6(11)12)2-5(9)10/h1H,2H2,(H,7,8)(H,9,10)(H,11,12)/b3-1-	GTZCVFVGUGFEME-IWQZZHSRSA-N
2088	Dihydroxyacetone Phosphate	M-H	Negative	168.991	168.991	0.3612	3	InChI=1S/C3H7O6P/c4-1-3(5)2-9-10(6,7)8/h4H,1-2H2,(H2,6,7,8)	GNGACRATGGDKBX-UHFFFAOYSA-N
2089	Dihydroxyacetone Phosphate	M-H	Negative	168.991	168.99	4.4244	3	InChI=1S/C3H7O6P/c4-1-3(5)2-9-10(6,7)8/h4H,1-2H2,(H2,6,7,8)	GNGACRATGGDKBX-UHFFFAOYSA-N
2115	DL-Phenylalanine	M-H	Negative	164.072	164.072	0.837	5	InChI=1S/C9H11NO2/c10-8(9(11)12)6-7-4-2-1-3-5-7/h1-5,8H,6,10H2,(H,11,12)	COLNVLDHVKWLRT-UHFFFAOYSA-N
2245	Glutamine	M-H	Negative	145.062	145.062	1.2623	16	InChI=1S/C5H10N2O3/c6-3(5(9)10)1-2-4(7)8/h3H,1-2,6H2,(H2,7,8)(H,9,10)/t3-/m0/s1	ZDXPYRJPNDTMRX-VKHMYHEASA-N
2328	L-Asparagine	M-H	Negative	131.046	131.046	0.4658	13	InChI=1S/C4H8N2O3/c5-2(4(8)9)1-3(6)7/h2H,1,5H2,(H2,6,7)(H,8,9)	DCXYFEDJOCDNAF-UHFFFAOYSA-N
2335	Creatine	M-H	Negative	130.062	130.05	93.738	4	InChI=1S/C4H9N3O2/c1-7(4(5)6)2-3(8)9/h2H2,1H3,(H3,5,6)(H,8,9)	CVSVTCORWBXHQV-UHFFFAOYSA-N
2336	N-Acetyl-Alanine	M-H	Negative	130.051	130.05	7.6264	3	InChI=1S/C5H9NO3/c1-3(5(8)9)6-4(2)7/h3H,1-2H3,(H,6,7)(H,8,9)/t3-/m0/s1	KTHDTJVBEPMMGL-VKHMYHEASA-N
2404	DL-Threonine	M-H	Negative	118.051	118.051	0.4524	5	InChI=1S/C4H9NO3/c1-2(6)3(5)4(7)8/h2-3,6H,5H2,1H3,(H,7,8)	AYFVYJQAPQTCCC-UHFFFAOYSA-N
2723	N-Nervonoyl-D-Erythro-Sphingosylphosphorylcholine	M+H	Positive	813.684	813.68	5.4008	8	InChI=1S/C47H93N2O6P/c1-6-8-10-12-14-16-18-20-21-22-23-24-25-26-27-29-31-33-35-37-39-41-47(51)48-45(44-55-56(52,53)54-43-42-49(3,4)5)46(50)40-38-36-34-32-30-28-19-17-15-13-11-9-7-2/h20-21,38,40,45-46,50H,6-19,22-37,39,41-44H2,1-5H3,(H-,48,51,52,53)/b21-20-,40-38+/t45-,46+/m0/s1	WKZHECFHXLTOLJ-QYKFWSDSSA-N
2729	SM(D18:1/24:1)	M+H	Positive	812.677	812.62	70.147	6	InChI=1S/C47H93N2O6P/c1-6-8-10-12-14-16-18-20-21-22-23-24-25-26-27-29-31-33-35-37-39-41-47(51)48-45(44-55-56(52,53)54-43-42-49(3,4)5)46(50)40-38-36-34-32-30-28-19-17-15-13-11-9-7-2/h20-21,38,40,45-46,50H,6-19,22-37,39,41-44H2,1-5H3,(H-,48,51,52,53)	WKZHECFHXLTOLJ-UHFFFAOYSA-N
2732	PC(18:2/20:1)	M+H	Positive	811.609	811.67	75.1275	3	InChI=1S/C46H86NO8P/c1-6-8-10-12-14-16-18-20-22-23-25-27-29-31-33-35-37-39-46(49)55-44(43-54-56(50,51)53-41-40-47(3,4)5)42-52-45(48)38-36-34-32-30-28-26-24-21-19-17-15-13-11-9-7-2/h15,17,20-22,24,44H,6-14,16,18-19,23,25-43H2,1-5H3	OJHJKEBRZSDTTL-UHFFFAOYSA-N
2799	1,2-Dioleoyl-Sn-Glycero-3-Phospho-L-Serine	M+H	Positive	788.544	788.54	4.5667	39	InChI=1S/C42H78NO10P/c1-3-5-7-9-11-13-15-17-19-21-23-25-27-29-31-33-40(44)50-35-38(36-51-54(48,49)52-37-39(43)42(46)47)53-41(45)34-32-30-28-26-24-22-20-18-16-14-12-10-8-6-4-2/h17-20,38-39H,3-16,21-37,43H2,1-2H3,(H,46,47)(H,48,49)/b19-17-,20-18-/t38-,39+/m1/s1	WTBFLCSPLLEDEM-JIDRGYQWSA-N
2802	N-Docosanoyl-4-Sphingenyl-1-O-Phosphorylcholine	M+H	Positive	787.669	787.67	1.2398	5	InChI=1S/C45H91N2O6P/c1-6-8-10-12-14-16-18-20-21-22-23-24-25-27-29-31-33-35-37-39-45(49)46-43(42-53-54(50,51)52-41-40-47(3,4)5)44(48)38-36-34-32-30-28-26-19-17-15-13-11-9-7-2/h36,38,43-44,48H,6-35,37,39-42H2,1-5H3,(H-,46,49,50,51)/b38-36+/t43-,44+/m0/s1	FJJANLYCZUNFSE-TWKUQIQBSA-N
2806	1,2-Dioleoyl-Sn-Glycero-3-Phosphatidylcholine	M+H	Positive	786.601	786.6	0.5432	12	InChI=1S/C44H84NO8P/c1-6-8-10-12-14-16-18-20-22-24-26-28-30-32-34-36-43(46)50-40-42(41-52-54(48,49)51-39-38-45(3,4)5)53-44(47)37-35-33-31-29-27-25-23-21-19-17-15-13-11-9-7-2/h20-23,42H,6-19,24-41H2,1-5H3/b22-20-,23-21-/t42-/m1/s1	SNKAWJBJQDLSFF-NVKMUCNASA-N
2808	PC(18:1/18:1)	M+H	Positive	785.593	785.65	72.5654	4	InChI=1S/C44H84NO8P/c1-6-8-10-12-14-16-18-20-22-24-26-28-30-32-34-36-43(46)50-40-42(41-52-54(48,49)51-39-38-45(3,4)5)53-44(47)37-35-33-31-29-27-25-23-21-19-17-15-13-11-9-7-2/h16,18,21,23,42H,6-15,17,19-20,22,24-41H2,1-5H3	FOECFSINPHCSNE-UHFFFAOYSA-N
2860	1-(1Z-Octadecenyl)-2-(9Z-Octadecenoyl)-Sn-Glycero-3-Phosphocholine	M+H	Positive	772.586	772.619	43.1346	28	InChI=1S/C44H86NO7P/c1-6-8-10-12-14-16-18-20-22-24-26-28-30-32-34-36-39-49-41-43(42-51-53(47,48)50-40-38-45(3,4)5)52-44(46)37-35-33-31-29-27-25-23-21-19-17-15-13-11-9-7-2/h21,23,36,39,43H,6-20,22,24-35,37-38,40-42H2,1-5H3/b23-21-,39-36-/t43-/m1/s1	DSWOVBIRJNAJAF-NVJOKYTBSA-N
2910	1-Oleoyl-2-Palmitoyl-Sn-Glycero-3-Phosphocholine	M+H	Positive	760.585	760.584	1.1235	9	InChI=1S/C42H82NO8P/c1-6-8-10-12-14-16-18-20-21-23-24-26-28-30-32-34-41(44)48-38-40(39-50-52(46,47)49-37-36-43(3,4)5)51-42(45)35-33-31-29-27-25-22-19-17-15-13-11-9-7-2/h20-21,40H,6-19,22-39H2,1-5H3/b21-20-/t40-/m1/s1	RRVPPYNAZJRZFR-VYOBOKEXSA-N
2920	1-Hexadecanoyl-2-Octadecadienoyl-Sn-Glycero-3-Phosphocholine	M+H	Positive	758.569	758.57	1.3678	5	InChI=1S/C42H80NO8P/c1-6-8-10-12-14-16-18-20-21-23-25-27-29-31-33-35-42(45)51-40(39-50-52(46,47)49-37-36-43(3,4)5)38-48-41(44)34-32-30-28-26-24-22-19-17-15-13-11-9-7-2/h14,16,20-21,40H,6-13,15,17-19,22-39H2,1-5H3/b16-14-,21-20-/t40-/m1/s1	JLPULHDHAOZNQI-ZTIMHPMXSA-N
2930	PC(16:1/18:2)	M+H	Positive	756.554	756.55	5.7279	7	InChI=1S/C42H78NO8P/c1-6-8-10-12-14-16-18-20-21-23-25-27-29-31-33-35-42(45)51-40(39-50-52(46,47)49-37-36-43(3,4)5)38-48-41(44)34-32-30-28-26-24-22-19-17-15-13-11-9-7-2/h14,16-17,19-21,40H,6-13,15,18,22-39H2,1-5H3	QJWDAOSZZYVBJZ-UHFFFAOYSA-N
2979	1,2-Dioleoyl-Sn-Glycero-3-Phosphoethanolamine	M+H	Positive	744.554	744.55	5.0825	37	InChI=1S/C41H78NO8P/c1-3-5-7-9-11-13-15-17-19-21-23-25-27-29-31-33-40(43)47-37-39(38-49-51(45,46)48-36-35-42)50-41(44)34-32-30-28-26-24-22-20-18-16-14-12-10-8-6-4-2/h17-20,39H,3-16,21-38,42H2,1-2H3,(H,45,46)/b19-17-,20-18-/t39-/m1/s1	MWRBNPKJOOWZPW-NYVOMTAGSA-N
3024	1-(9Z-Octadecenoyl)-2-Tetradecanoyl-Sn-Glycero-3-Phosphocholine	M+H	Positive	732.553	732.553	0.4166	28	InChI=1S/C40H78NO8P/c1-6-8-10-12-14-16-18-19-20-21-23-24-26-28-30-32-39(42)46-36-38(37-48-50(44,45)47-35-34-41(3,4)5)49-40(43)33-31-29-27-25-22-17-15-13-11-9-7-2/h19-20,38H,6-18,21-37H2,1-5H3/b20-19-/t38-/m1/s1	KIVAJCJTVPWSRJ-OQHNRNOKSA-N
3025	N-(Octadecanoyl)Sphing-4-Enine-1-Phosphocholine	M+H	Positive	731.606	731.61	5.1724	11	InChI=1S/C41H83N2O6P/c1-6-8-10-12-14-16-18-20-21-23-25-27-29-31-33-35-41(45)42-39(38-49-50(46,47)48-37-36-43(3,4)5)40(44)34-32-30-28-26-24-22-19-17-15-13-11-9-7-2/h32,34,39-40,44H,6-31,33,35-38H2,1-5H3,(H-,42,45,46,47)/b34-32+	LKQLRGMMMAHREN-NWBJSICCSA-N
3026	N-(Octadecanoyl)Sphing-4-Enine-1-Phosphocholine	M+H	Positive	731.606	731.61	5.1724	11	InChI=1S/C41H83N2O6P/c1-6-8-10-12-14-16-18-20-21-23-25-27-29-31-33-35-41(45)42-39(38-49-50(46,47)48-37-36-43(3,4)5)40(44)34-32-30-28-26-24-22-19-17-15-13-11-9-7-2/h32,34,39-40,44H,6-31,33,35-38H2,1-5H3,(H-,42,45,46,47)/b34-32+	LKQLRGMMMAHREN-NWBJSICCSA-N
3161	PC(14:0/16:1)	M+H	Positive	704.523	704.52	4.245	7	InChI=1S/C38H74NO8P/c1-6-8-10-12-14-16-18-19-21-23-25-27-29-31-38(41)47-36(35-46-48(42,43)45-33-32-39(3,4)5)34-44-37(40)30-28-26-24-22-20-17-15-13-11-9-7-2/h16,18,36H,6-15,17,19-35H2,1-5H3/t36-/m1/s1	XGGMHQYOVYWRLV-PSXMRANNSA-N
3162	PC(14:0/16:1)	M+H	Positive	704.523	704.52	4.245	7	InChI=1S/C38H74NO8P/c1-6-8-10-12-14-16-18-19-21-23-25-27-29-31-38(41)47-36(35-46-48(42,43)45-33-32-39(3,4)5)34-44-37(40)30-28-26-24-22-20-17-15-13-11-9-7-2/h16,18,36H,6-15,17,19-35H2,1-5H3/t36-/m1/s1	XGGMHQYOVYWRLV-PSXMRANNSA-N
3167	Palmitoyl Sphingomyelin	M+H	Positive	703.575	703.58	7.287	10	InChI=1S/C39H79N2O6P/c1-6-8-10-12-14-16-18-20-22-24-26-28-30-32-38(42)37(36-47-48(44,45)46-35-34-41(3,4)5)40-39(43)33-31-29-27-25-23-21-19-17-15-13-11-9-7-2/h30,32,37-38,42H,6-29,31,33-36H2,1-5H3,(H-,40,43,44,45)/b32-30+/t37-,38+/m0/s1	RWKUXQNLWDTSLO-GWQJGLRPSA-N
3168	Palmitoyl Sphingomyelin	M+H	Positive	703.575	703.58	7.287	10	InChI=1S/C39H79N2O6P/c1-6-8-10-12-14-16-18-20-22-24-26-28-30-32-38(42)37(36-47-48(44,45)46-35-34-41(3,4)5)40-39(43)33-31-29-27-25-23-21-19-17-15-13-11-9-7-2/h30,32,37-38,42H,6-29,31,33-36H2,1-5H3,(H-,40,43,44,45)/b32-30+/t37-,38+/m0/s1	RWKUXQNLWDTSLO-GWQJGLRPSA-N
3169	Palmitoyl Sphingomyelin	M+H	Positive	703.575	703.57	6.94	7	InChI=1S/C39H79N2O6P/c1-6-8-10-12-14-16-18-20-22-24-26-28-30-32-38(42)37(36-47-48(44,45)46-35-34-41(3,4)5)40-39(43)33-31-29-27-25-23-21-19-17-15-13-11-9-7-2/h30,32,37-38,42H,6-29,31,33-36H2,1-5H3,(H-,40,43,44,45)/b32-30+/t37-,38+/m0/s1	RWKUXQNLWDTSLO-GWQJGLRPSA-N
3267	1,2-Ditetradecanoyl-Sn-Glycero-3-Phosphocholine	M+H	Positive	678.506	678.512	8.9056	14	InChI=1S/C36H72NO8P/c1-6-8-10-12-14-16-18-20-22-24-26-28-35(38)42-32-34(33-44-46(40,41)43-31-30-37(3,4)5)45-36(39)29-27-25-23-21-19-17-15-13-11-9-7-2/h34H,6-33H2,1-5H3/t34-/m1/s1	CITHEXJVPOWHKC-UUWRZZSWSA-N
3289	PC(14:0/14:1)	M+H	Positive	675.484	675.54	82.858	4	InChI=1S/C36H70NO8P/c1-6-8-10-12-14-16-18-20-22-24-26-28-35(38)42-32-34(33-44-46(40,41)43-31-30-37(3,4)5)45-36(39)29-27-25-23-21-19-17-15-13-11-9-7-2/h12,14,34H,6-11,13,15-33H2,1-5H3	XQPYHFHTTVXZKL-UHFFFAOYSA-N
3290	PC(14:0/14:1)	M+H	Positive	675.484	675.544	88.3698	4	InChI=1S/C36H70NO8P/c1-6-8-10-12-14-16-18-20-22-24-26-28-35(38)42-32-34(33-44-46(40,41)43-31-30-37(3,4)5)45-36(39)29-27-25-23-21-19-17-15-13-11-9-7-2/h12,14,34H,6-11,13,15-33H2,1-5H3	XQPYHFHTTVXZKL-UHFFFAOYSA-N
3327	NAD	M+H	Positive	664.12	664.116	5.8818	16	InChI=1S/C21H27N7O14P2/c22-17-12-19(25-7-24-17)28(8-26-12)21-16(32)14(30)11(41-21)6-39-44(36,37)42-43(34,35)38-5-10-13(29)15(31)20(40-10)27-3-1-2-9(4-27)18(23)33/h1-4,7-8,10-11,13-16,20-21,29-32H,5-6H2,(H5-,22,23,24,25,33,34,35,36,37)/p+1/t10-,11-,13-,14-,15-,16-,20-,21-/m1/s1	BAWFJGJZGIEFAR-NNYOXOHSSA-O
3491	Glutathione, Oxidized	M+H	Positive	613.159	613.159	0	97	InChI=1S/C20H32N6O12S2/c21-9(19(35)36)1-3-13(27)25-11(17(33)23-5-15(29)30)7-39-40-8-12(18(34)24-6-16(31)32)26-14(28)4-2-10(22)20(37)38/h9-12H,1-8,21-22H2,(H,23,33)(H,24,34)(H,25,27)(H,26,28)(H,29,30)(H,31,32)(H,35,36)(H,37,38)/t9-,10-,11-,12-/m0/s1	YPZRWBKMTBYPTK-BJDJZHNGSA-N
3513	Uridine 5'-Diphospho-N-Acetylgalactosamine	M+H	Positive	608.09	608.089	2.3086	30	InChI=1S/C17H27N3O17P2/c1-6(22)18-10-13(26)11(24)7(4-21)35-16(10)36-39(31,32)37-38(29,30)33-5-8-12(25)14(27)15(34-8)20-3-2-9(23)19-17(20)28/h2-3,7-8,10-16,21,24-27H,4-5H2,1H3,(H,18,22)(H,29,30)(H,31,32)(H,19,23,28)	LFTYTUAZOPRMMI-UHFFFAOYSA-N
3619	1-Palmitoyl-2-Oleoyl-Sn-Glycerol	M+H-H2O	Positive	577.519	577.518	1.5853	31	InChI=1S/C37H70O5/c1-3-5-7-9-11-13-15-17-18-20-22-24-26-28-30-32-37(40)42-35(33-38)34-41-36(39)31-29-27-25-23-21-19-16-14-12-10-8-6-4-2/h17-18,35,38H,3-16,19-34H2,1-2H3/b18-17-/t35-/m0/s1	YEJYLHKQOBOSCP-OZKTZCCCSA-N
3850	1-Oleoyl-Sn-Glycero-3-Phosphocholine	M+H	Positive	522.355	522.356	0.7011	34	InChI=1S/C26H52NO7P/c1-5-6-7-8-9-10-11-12-13-14-15-16-17-18-19-20-26(29)32-23-25(28)24-34-35(30,31)33-22-21-27(2,3)4/h12-13,25,28H,5-11,14-24H2,1-4H3/b13-12-/t25-/m1/s1	YAMUFBLWGFFICM-PTGWMXDISA-N
3851	1-Oleoyl-Sn-Glycero-3-Phosphocholine	M+H	Positive	522.355	522.356	0.8179	33	InChI=1S/C26H52NO7P/c1-5-6-7-8-9-10-11-12-13-14-15-16-17-18-19-20-26(29)32-23-25(28)24-34-35(30,31)33-22-21-27(2,3)4/h12-13,25,28H,5-11,14-24H2,1-4H3/b13-12-/t25-/m1/s1	YAMUFBLWGFFICM-PTGWMXDISA-N
3928	Adenosine 5'-Triphosphate	M+H	Positive	508.003	508.003	0.4205	18	InChI=1S/C10H16N5O13P3/c11-8-5-9(13-2-12-8)15(3-14-5)10-7(17)6(16)4(26-10)1-25-30(21,22)28-31(23,24)27-29(18,19)20/h2-4,6-7,10,16-17H,1H2,(H,21,22)(H,23,24)(H2,11,12,13)(H2,18,19,20)/t4-,6-,7-,10-/m1/s1	ZKHQWZAMYRWXGA-KQYNXXCUSA-N
3998	1-Palmitoyl-Sn-Glycero-3-Phosphocholine	M+H	Positive	496.34	496.34	0.123	26	InChI=1S/C24H50NO7P/c1-5-6-7-8-9-10-11-12-13-14-15-16-17-18-24(27)30-21-23(26)22-32-33(28,29)31-20-19-25(2,3)4/h23,26H,5-22H2,1-4H3/t23-/m1/s1	ASWBNKHCZGQVJV-HSZRJFAPSA-N
3999	1-Palmitoyl-Sn-Glycero-3-Phosphocholine	M+H	Positive	496.34	496.34	0	26	InChI=1S/C24H50NO7P/c1-5-6-7-8-9-10-11-12-13-14-15-16-17-18-24(27)30-21-23(26)22-32-33(28,29)31-20-19-25(2,3)4/h23,26H,5-22H2,1-4H3/t23-/m1/s1	ASWBNKHCZGQVJV-HSZRJFAPSA-N
4005	PC(16:1/0:0)	M+H	Positive	494.325	494.324	0.7408	19	InChI=1S/C24H48NO7P/c1-5-6-7-8-9-10-11-12-13-14-15-16-17-18-24(27)30-21-23(26)22-32-33(28,29)31-20-19-25(2,3)4/h10-11,23,26H,5-9,12-22H2,1-4H3	LFUDDCMNKWEORN-UHFFFAOYSA-N
4006	PC(16:1/0:0)	M+H	Positive	494.325	494.32	9.4456	13	InChI=1S/C24H48NO7P/c1-5-6-7-8-9-10-11-12-13-14-15-16-17-18-24(27)30-21-23(26)22-32-33(28,29)31-20-19-25(2,3)4/h10-11,23,26H,5-9,12-22H2,1-4H3	LFUDDCMNKWEORN-UHFFFAOYSA-N
4062	1-Hexadecyl-Sn-Glycero-3-Phosphocholine	M+H	Positive	482.361	482.36	1.0755	14	InChI=1S/C24H52NO6P/c1-5-6-7-8-9-10-11-12-13-14-15-16-17-18-20-29-22-24(26)23-31-32(27,28)30-21-19-25(2,3)4/h24,26H,5-23H2,1-4H3/t24-/m1/s1	VLBPIWYTPAXCFJ-XMMPIXPASA-N
4076	1-Oleoyl-Sn-Glycero-3-Phosphoethanolamine	M+H	Positive	480.309	480.309	0.3177	51	InChI=1S/C23H46NO7P/c1-2-3-4-5-6-7-8-9-10-11-12-13-14-15-16-17-23(26)29-20-22(25)21-31-32(27,28)30-19-18-24/h9-10,22,25H,2-8,11-21,24H2,1H3,(H,27,28)/b10-9-/t22-/m1/s1	PYVRVRFVLRNJLY-MZMPXXGTSA-N
4077	1-Oleoyl-Sn-Glycero-3-Phosphoethanolamine	M+H	Positive	480.309	480.309	0.3812	50	InChI=1S/C23H46NO7P/c1-2-3-4-5-6-7-8-9-10-11-12-13-14-15-16-17-23(26)29-20-22(25)21-31-32(27,28)30-19-18-24/h9-10,22,25H,2-8,11-21,24H2,1H3,(H,27,28)/b10-9-/t22-/m1/s1	PYVRVRFVLRNJLY-MZMPXXGTSA-N
4125	1-Myristoyl-Sn-Glycero-3-Phosphocholine	M+H	Positive	468.309	468.309	1.955	10	InChI=1S/C22H46NO7P/c1-5-6-7-8-9-10-11-12-13-14-15-16-22(25)28-19-21(24)20-30-31(26,27)29-18-17-23(2,3)4/h21,24H,5-20H2,1-4H3/t21-/m1/s1	VXUOFDJKYGDUJI-OAQYLSRUSA-N
4331	Adenosine 5'-Diphosphate	M+H	Positive	428.037	428.037	0.2852	8	InChI=1S/C10H15N5O10P2/c11-8-5-9(13-2-12-8)15(3-14-5)10-7(17)6(16)4(24-10)1-23-27(21,22)25-26(18,19)20/h2-4,6-7,10,16-17H,1H2,(H,21,22)(H2,11,12,13)(H2,18,19,20)/t4-,6-,7-,10-/m1/s1	XTWYTFMLZFPYCI-KQYNXXCUSA-N
4430	Uridine 5_-(Trihydrogen Diphosphate)	M+H	Positive	405.01	405.009	1.6577	10	InChI=1S/C9H14N2O12P2/c12-5-1-2-11(9(15)10-5)8-7(14)6(13)4(22-8)3-21-25(19,20)23-24(16,17)18/h1-2,4,6-8,13-14H,3H2,(H,19,20)(H,10,12,15)(H2,16,17,18)/t4-,6-,7-,8-/m1/s1	XCCTYIAWTASOJW-XVFCMESISA-N
4438	Cytidine 5'-Diphosphate	M+H	Positive	404.026	404.025	0.3777	3	InChI=1S/C9H15N3O11P2/c10-5-1-2-12(9(15)11-5)8-7(14)6(13)4(22-8)3-21-25(19,20)23-24(16,17)18/h1-2,4,6-8,13-14H,3H2,(H,19,20)(H2,10,11,15)(H2,16,17,18)/t4-,6-,7-,8-/m1/s1	ZWIADYZPOWUWEW-XVFCMESISA-N
4469	S-Adenosyl-L-Methionine	M+H	Positive	399.145	399.145	0.1529	20	InChI=1S/C15H22N6O5S/c1-27(3-2-7(16)15(24)25)4-8-10(22)11(23)14(26-8)21-6-20-9-12(17)18-5-19-13(9)21/h5-8,10-11,14,22-23H,2-4,16H2,1H3,(H2-,17,18,19,24,25)/p+1/t7-,8+,10+,11+,14+,27?/m0/s1	MEFKEPWMEQBLKI-AIRLBKTGSA-O
4514	Dioctyl Phthalate	M+H	Positive	391.287	391.1	477.862	6	InChI=1S/C24H38O4/c1-3-5-7-9-11-15-19-27-23(25)21-17-13-14-18-22(21)24(26)28-20-16-12-10-8-6-4-2/h13-14,17-18H,3-12,15-16,19-20H2,1-2H3	MQIUGAXCHLFZKX-UHFFFAOYSA-N
4546	S-(5'-Adenosyl)-L-Homocysteine	M+H	Positive	385.129	385.129	0.0792	4	InChI=1S/C14H20N6O5S/c15-6(14(23)24)1-2-26-3-7-9(21)10(22)13(25-7)20-5-19-8-11(16)17-4-18-12(8)20/h4-7,9-10,13,21-22H,1-3,15H2,(H,23,24)(H2,16,17,18)/t6-,7+,9+,10+,13+/m0/s1	ZJUKTBDSGOFHSH-WFMPWKQPSA-N
4584	S-Lactoylglutathione	M+H	Positive	380.112	380.11	5.8609	19	InChI=1S/C13H21N3O8S/c1-6(17)13(24)25-5-8(11(21)15-4-10(19)20)16-9(18)3-2-7(14)12(22)23/h6-8,17H,2-5,14H2,1H3,(H,15,21)(H,16,18)(H,19,20)(H,22,23)/t6?,7-,8-/m0/s1	VDYDCVUWILIYQF-ALKRTJFJSA-N
4788	Adenosine 5'-Monophosphate	M+H	Positive	348.07	348.07	0	3	InChI=1S/C10H14N5O7P/c11-8-5-9(13-2-12-8)15(3-14-5)10-7(17)6(16)4(22-10)1-21-23(18,19)20/h2-4,6-7,10,16-17H,1H2,(H2,11,12,13)(H2,18,19,20)/t4-,6-,7-,10-/m1/s1	UDMBCSSLTHHNCD-KQYNXXCUSA-N
4889	N-Acetylglucosaminylasparagine	M+H	Positive	336.14	336.14	0.2724	7	InChI=1S/C12H21N3O8/c1-4(17)14-8-10(20)9(19)6(3-16)23-11(8)15-7(18)2-5(13)12(21)22/h5-6,8-11,16,19-20H,2-3,13H2,1H3,(H,14,17)(H,15,18)(H,21,22)/t5?,6-,8-,9-,10-,11-/m1/s1	YTTRPBWEMMPYSW-VFFCQLMOSA-N
4902	Bicyclo-Prostaglandin E2	M+H	Positive	335.222	335.095	377.895	3	InChI=1S/C20H30O4/c1-2-3-8-16-17-13-19(22)15(14(17)11-12-18(16)21)9-6-4-5-7-10-20(23)24/h4,6,14-17H,2-3,5,7-13H2,1H3,(H,23,24)/b6-4+	CGCZPIJMGKLVTQ-GQCTYLIASA-N
4989	Cytidine Monophosphate	M+H	Positive	324.059	324.059	0.3767	4	InChI=1S/C9H14N3O8P/c10-5-1-2-12(9(15)11-5)8-7(14)6(13)4(20-8)3-19-21(16,17)18/h1-2,4,6-8,13-14H,3H2,(H2,10,11,15)(H2,16,17,18)/t4-,6-,7-,8-/m1/s1	IERHLVCPSMICTF-XVFCMESISA-N
5081	Monopalmitolein (9C)	M+H-H2O	Positive	311.258	311.258	0.6863	26	InChI=1S/C19H36O4/c1-2-3-4-5-6-7-8-9-10-11-12-13-14-15-19(22)23-17-18(21)16-20/h7-8,18,20-21H,2-6,9-17H2,1H3/b8-7-	KVYUBFKSKZWZSV-FPLPWBNLSA-N
5108	L-Glutathione, Reduced	M+H	Positive	308.091	308.091	0.0991	30	InChI=1S/C10H17N3O6S/c11-5(10(18)19)1-2-7(14)13-6(4-20)9(17)12-3-8(15)16/h5-6,20H,1-4,11H2,(H,12,17)(H,13,14)(H,15,16)(H,18,19)	RWSXRVCMGQZWBV-UHFFFAOYSA-N
5128	N-Acetylaspartylglutamic Acid	M+H	Positive	305.098	305.098	0.5001	6	InChI=1S/C11H16N2O8/c1-5(14)12-7(4-9(17)18)10(19)13-6(11(20)21)2-3-8(15)16/h6-7H,2-4H2,1H3,(H,12,14)(H,13,19)(H,15,16)(H,17,18)(H,20,21)	OPVPGKGADVGKTG-UHFFFAOYSA-N
5253	Argininosuccinic Acid	M+H	Positive	291.13	291.13	0.2096	14	InChI=1S/C10H18N4O6/c11-5(8(17)18)2-1-3-13-10(12)14-6(9(19)20)4-7(15)16/h5-6H,1-4,11H2,(H,15,16)(H,17,18)(H,19,20)(H3,12,13,14)/t5-,6-/m0/s1	KDZOASGQNOPSCU-WDSKDSINSA-N
5266	Ile-Arg	M+H	Positive	288.203	288.203	0.3177	11	InChI=1S/C12H25N5O3/c1-3-7(2)9(13)10(18)17-8(11(19)20)5-4-6-16-12(14)15/h7-9H,3-6,13H2,1-2H3,(H,17,18)(H,19,20)(H4,14,15,16)/t7-,8-,9-/m0/s1	HYXQKVOADYPQEA-CIUDSAMLSA-N
5301	Guanosine	M+H	Positive	284.093	284.099	20.8397	5	InChI=1S/C10H13N5O5/c11-10-13-7-4(8(19)14-10)12-2-15(7)9-6(18)5(17)3(1-16)20-9/h2-3,5-6,9,16-18H,1H2,(H3,11,13,14,19)/t3-,5-,6-,9-/m1/s1	NYHBQMYGNKIUIF-UUOKFMHZSA-N
5347	Leu-Phe	M+H	Positive	279.17	279.17	0.9838	3	InChI=1S/C15H22N2O3/c1-10(2)8-12(16)14(18)17-13(15(19)20)9-11-6-4-3-5-7-11/h3-7,10,12-13H,8-9,16H2,1-2H3,(H,17,18)(H,19,20)/t12-,13-/m0/s1	KFKWRHQBZQICHA-STQMWFEESA-N
5368	L-Gamma-Glutamyl-L-Glutamic Acid	M+H	Positive	277.103	277.103	0.5507	7	InChI=1S/C10H16N2O7/c11-5(9(16)17)1-3-7(13)12-6(10(18)19)2-4-8(14)15/h5-6H,1-4,11H2,(H,12,13)(H,14,15)(H,16,17)(H,18,19)	OWQDWQKWSLFFFR-UHFFFAOYSA-N
5377	Gln-Glu	M+H	Positive	276.119	276.12	3.6473	9	InChI=1S/C10H17N3O6/c11-5(1-3-7(12)14)9(17)13-6(10(18)19)2-4-8(15)16/h5-6H,1-4,11H2,(H2,12,14)(H,13,17)(H,15,16)(H,18,19)/t5-,6-/m0/s1	OWOFCNWTMWOOJJ-WDSKDSINSA-N
5390	Val-Arg	M+H	Positive	274.187	274.187	0.3339	13	InChI=1S/C11H23N5O3/c1-6(2)8(12)9(17)16-7(10(18)19)4-3-5-15-11(13)14/h6-8H,3-5,12H2,1-2H3,(H,16,17)(H,18,19)(H4,13,14,15)/t7-,8-/m0/s1	IBIDRSSEHFLGSD-YUMQZZPRSA-N
5438	Inosine	M+H	Positive	269.088	269.088	0.5671	7	InChI=1S/C10H12N4O5/c15-1-4-6(16)7(17)10(19-4)14-3-13-5-8(14)11-2-12-9(5)18/h2-4,6-7,10,15-17H,1H2,(H,11,12,18)/t4-,6-,7-,10-/m1/s1	UGQMRVRMYYASKQ-KQYNXXCUSA-N
5449	Adenosine	M+H	Positive	267.24	268.104	3.8701	13	InChI=1S/C10H13N5O4/c11-8-5-9(13-2-12-8)15(3-14-5)10-7(18)6(17)4(1-16)19-10/h2-4,6-7,10,16-18H,1H2,(H2,11,12,13)/t4-,6-,7-,10-/m1/s1	OIRDTQYFTABQOQ-KQYNXXCUSA-N
5509	Gamma-L-Glutamyl-L-Leucine	M+H	Positive	261.2	261.145	212.174	5	InChI=1S/C11H20N2O5/c1-6(2)5-8(11(17)18)13-9(14)4-3-7(12)10(15)16/h6-8H,3-5,12H2,1-2H3,(H,13,14)(H,15,16)(H,17,18)/t7-,8?/m0/s1	MYFMARDICOWMQP-JAMMHHFISA-N
5549	Glycerophosphocholine	M+H	Positive	258.11	258.11	0.1182	10	InChI=1S/C8H20NO6P/c1-9(2,3)4-5-14-16(12,13)15-7-8(11)6-10/h8,10-11H,4-7H2,1-3H3/t8-/m1/s1	SUHOQUVVVLNYQR-MRVPVSSYSA-N
5640	Glu-Thr	M+H	Positive	249.108	249.108	0.245	7	InChI=1S/C9H16N2O6/c1-4(12)7(9(16)17)11-8(15)5(10)2-3-6(13)14/h4-5,7,12H,2-3,10H2,1H3,(H,11,15)(H,13,14)(H,16,17)/t4-,5+,7+/m1/s1	JSIQVRIXMINMTA-ZDLURKLDSA-N
5666	Val-Lys	M+H	Positive	246.181	246.18	4.8966	8	InChI=1S/C11H23N3O3/c1-7(2)9(13)10(15)14-8(11(16)17)5-3-4-6-12/h7-9H,3-6,12-13H2,1-2H3,(H,14,15)(H,16,17)/t8-,9-/m0/s1	JKHXYJKMNSSFFL-IUCAKERBSA-N
5667	Isovaleryl-L-Carnitine	M+H	Positive	246.17	246.17	0	6	InChI=1S/C12H23NO4/c1-9(2)6-12(16)17-10(7-11(14)15)8-13(3,4)5/h9-10H,6-8H2,1-5H3/t10-/m1/s1	IGQBPDJNUXPEMT-SNVBAGLBSA-N
5669	Arg-Ala	M+H	Positive	246.156	246.156	0.6199	11	InChI=1S/C9H19N5O3/c1-5(8(16)17)14-7(15)6(10)3-2-4-13-9(11)12/h5-6H,2-4,10H2,1H3,(H,14,15)(H,16,17)(H4,11,12,13)/t5-,6-/m0/s1	WVRUNFYJIHNFKD-WDSKDSINSA-N
5682	Ile-Leu	M+H	Positive	245.186	245.186	0.4979	3	InChI=1S/C12H24N2O3/c1-5-8(4)10(13)11(15)14-9(12(16)17)6-7(2)3/h7-10H,5-6,13H2,1-4H3,(H,14,15)(H,16,17)/t8-,9-,10-/m0/s1	JWBXCSQZLLIOCI-GUBZILKMSA-N
5684	Pro-Glu	M+H	Positive	245.113	245.113	0.4358	3	InChI=1S/C10H16N2O5/c13-8(14)4-3-7(10(16)17)12-9(15)6-2-1-5-11-6/h6-7,11H,1-5H2,(H,12,15)(H,13,14)(H,16,17)/t6-,7-/m0/s1	QLROSWPKSBORFJ-BQBZGAKWSA-N
5862	Pro-Leu	M+H	Positive	229.155	229.12	151.419	3	InChI=1S/C11H20N2O3/c1-7(2)6-9(11(15)16)13-10(14)8-4-3-5-12-8/h7-9,12H,3-6H2,1-2H3,(H,13,14)(H,15,16)/t8-,9-/m0/s1	ZKQOUHVVXABNDG-IUCAKERBSA-N
5928	DL-Cystathionine	M+H	Positive	223.075	223.075	0.1368	5	InChI=1S/C7H14N2O4S/c8-4(6(10)11)1-2-14-3-5(9)7(12)13/h4-5H,1-3,8-9H2,(H,10,11)(H,12,13)	ILRYLPWNYFXEMH-UHFFFAOYSA-N
5935	N-Acetyl-D-Glucosamine	M+H	Positive	222.097	222.097	0.3435	18	InChI=1S/C8H15NO6/c1-3(11)9-5-7(13)6(12)4(2-10)15-8(5)14/h4-8,10,12-14H,2H2,1H3,(H,9,11)/t4-,5-,6-,7-,8+/m1/s1	OVRNDRQMDRJTHS-PVFLNQBWSA-N
5963	Leu-Ser	M+H	Positive	219.134	219.134	0.2089	5	InChI=1S/C9H18N2O4/c1-5(2)3-6(10)8(13)11-7(4-12)9(14)15/h5-7,12H,3-4,10H2,1-2H3,(H,11,13)(H,14,15)/t6-,7-/m0/s1	XGDCYUQSFDQISZ-BQBZGAKWSA-N
5981	Ala-Lys	M+H	Positive	218.15	218.15	0.4197	7	InChI=1S/C9H19N3O3/c1-6(11)8(13)12-7(9(14)15)4-2-3-5-10/h6-7H,2-5,10-11H2,1H3,(H,12,13)(H,14,15)/t6-,7-/m0/s1	QXRNAOYBCYVZCD-BQBZGAKWSA-N
6086	Kynurenine	M+H	Positive	209.092	209.092	0.2189	11	InChI=1S/C10H12N2O3/c11-7-4-2-1-3-6(7)9(13)5-8(12)10(14)15/h1-4,8H,5,11-12H2,(H,14,15)/t8-/m0/s1	YGPSJZOEDVAXAB-QMMMGPOBSA-N
6133	L-Tryptophan	M+H	Positive	205.1	205.08	97.5342	14	InChI=1S/C11H12N2O2/c12-9(11(14)15)5-7-6-13-10-4-2-1-3-8(7)10/h1-4,6,9,13H,5,12H2,(H,14,15)/t9-/m0/s1	QIVBCDIJIAJPQS-VIFPVBQESA-N
6134	(1S,4R)-7,7-Dimethyl-2-Oxobicyclo[2.2.1.]Heptane-1-Carboxylic Acid	M+Na	Positive	205.083	205.068	71.4269	5	InChI=1S/C10H14O3/c1-9(2)6-3-4-10(9,8(12)13)7(11)5-6/h6H,3-5H2,1-2H3,(H,12,13)/t6-,10+/m1/s1	WDODWBQJVMBHCO-LDWIPMOCSA-N
6140	Acetyl-DL-Carnitine	M+H	Positive	204.122	204.123	5.457	17	InChI=1S/C9H17NO4/c1-7(11)14-8(5-9(12)13)6-10(2,3)4/h8H,5-6H2,1-4H3	RDHQFKQIGNGIED-UHFFFAOYSA-N
6141	N-Acetyl-D-Glucosamine	M+H-H2O	Positive	204.087	204.087	0.1495	21	InChI=1S/C8H15NO6/c1-3(11)9-5-7(13)6(12)4(2-10)15-8(5)14/h4-8,10,12-14H,2H2,1H3,(H,9,11)/t4-,5-,6-,7-,8+/m1/s1	OVRNDRQMDRJTHS-PVFLNQBWSA-N
6142	N-Acetyl-D-Glucosamine	M+H-H2O	Positive	204.087	204.087	0.1495	21	InChI=1S/C8H15NO6/c1-3(11)9-5-7(13)6(12)4(2-10)15-8(5)14/h4-8,10,12-14H,2H2,1H3,(H,9,11)/t4-,5-,6-,7-,8+/m1/s1	OVRNDRQMDRJTHS-PVFLNQBWSA-N
6148	N,N-Dimethylarginine	M+H	Positive	203.15	203.15	0	10	InChI=1S/C8H18N4O2/c1-12(2)8(10)11-5-3-4-6(9)7(13)14/h6H,3-5,9H2,1-2H3,(H2,10,11)(H,13,14)	YDGMGEXADBMOMJ-UHFFFAOYSA-N
6149	Ile-Ala	M+H	Positive	203.139	203.14	4.8825	3	InChI=1S/C9H18N2O3/c1-4-5(2)7(10)8(12)11-6(3)9(13)14/h5-7H,4,10H2,1-3H3,(H,11,12)(H,13,14)/t5-,6-,7-/m0/s1	RCFDOSNHHZGBOY-ACZMJKKPSA-N
6258	Gly-Asp	M+H	Positive	191.066	191.066	0.0799	6	InChI=1S/C6H10N2O5/c7-2-4(9)8-3(6(12)13)1-5(10)11/h3H,1-2,7H2,(H,8,9)(H,10,11)(H,12,13)/t3-/m0/s1	SCCPDJAQCXWPTF-VKHMYHEASA-N
6268	N-Acetyl-L-Glutamic Acid	M+H	Positive	190.071	190.07	5.2182	8	InChI=1S/C7H11NO5/c1-4(9)8-5(7(12)13)2-3-6(10)11/h5H,2-3H2,1H3,(H,8,9)(H,10,11)(H,12,13)/t5-/m0/s1	RFMMMVDNIPUKGG-YFKPBYRVSA-N
6269	Nepsilon,Nepsilon,Nepsilon-Trimethyllysine	M+H	Positive	189.16	189.16	1.2907	6	InChI=1S/C9H20N2O2/c1-11(2,3)7-5-4-6-8(10)9(12)13/h8H,4-7,10H2,1-3H3/t8-/m0/s1	MXNRLFUSFKVQSK-QMMMGPOBSA-N
6280	N-Acetyl-L-Glutamine	M+H	Positive	189.087	189.087	0.4842	9	InChI=1S/C7H12N2O4/c1-4(10)9-5(7(12)13)2-3-6(8)11/h5H,2-3H2,1H3,(H2,8,11)(H,9,10)(H,12,13)/t5-/m0/s1	KSMRODHGGIIXDV-YFKPBYRVSA-N
6335	Phosphorylcholine	M+H	Positive	184.073	184.18	581.262	14	InChI=1S/C5H14NO4P/c1-6(2,3)4-5-10-11(7,8)9/h4-5H2,1-3H3,(H-,7,8,9)	YHHSONZFOIEMCP-UHFFFAOYSA-N
6371	N-Tris(Hydroxymethyl)Methylglycine	M+H	Positive	180.087	180.087	2.203	11	InChI=1S/C6H13NO5/c8-2-6(3-9,4-10)7-1-5(11)12/h7-10H,1-4H2,(H,11,12)	SEQKRHFRPICQDD-UHFFFAOYSA-N
6378	Cys-Gly	M+H	Positive	179.048	179.05	11.1641	9	InChI=1S/C5H10N2O3S/c6-3(2-11)5(10)7-1-4(8)9/h3,11H,1-2,6H2,(H,7,10)(H,8,9)/t3-/m0/s1	ZUKPVRWZDMRIEO-VKHMYHEASA-N
6408	L-Arginine	M+H	Positive	175.119	175.119	0	16	InChI=1S/C6H14N4O2/c7-4(5(11)12)2-1-3-10-6(8)9/h4H,1-3,7H2,(H,11,12)(H4,8,9,10)/t4-/m0/s1	ODKSFYDXXFIFQN-BYPYZUCNSA-N
6432	Pro-Gly	M+H	Positive	173.092	173.092	0.7052	3	InChI=1S/C7H12N2O3/c10-6(11)4-9-7(12)5-2-1-3-8-5/h5,8H,1-4H2,(H,9,12)(H,10,11)	RNKSNIBMTUYWSH-UHFFFAOYSA-N
6439	Glyceryl Phosphate	M+H	Positive	173.021	173.02	5.1151	3	InChI=1S/C3H9O6P/c4-1-3(5)2-9-10(6,7)8/h3-5H,1-2H2,(H2,6,7,8)/t3-/m1/s1	AWUCVROLDVIAJX-GSVOUGTGSA-N
6504	Ethyl 2-(2-Furyl)Propanoate			168.079	168.077	11.348	3	InChI=1S/C9H12O3/c1-3-11-9(10)7(2)8-5-4-6-12-8/h4-7H,3H2,1-2H3	UHEUZZJQCNBUAH-UHFFFAOYSA-N
6524	Methionine Sulfoxide	M+H	Positive	166.053	166.053	0.0919	10	InChI=1S/C5H11NO3S/c1-10(9)3-2-4(6)5(7)8/h4H,2-3,6H2,1H3,(H,7,8)/t4-,10?/m0/s1	QEFRNWWLZKMPFJ-YGVKFDHGSA-N
6525	L-Methionine Sulfoxide	M+H	Positive	166.054	166.053	4.6864	15	InChI=1S/C5H11NO3S/c1-10(9)3-2-4(6)5(7)8/h4H,2-3,6H2,1H3,(H,7,8)/t4-,10?/m0/s1	QEFRNWWLZKMPFJ-YGVKFDHGSA-N
6621	L-Histidine	M+H	Positive	156.077	156.077	0.0978	12	InChI=1S/C6H9N3O2/c7-5(6(10)11)1-4-2-8-3-9-4/h2-3,5H,1,7H2,(H,8,9)(H,10,11)/t5-/m0/s1	HNDVDQJCIGZPNO-YFKPBYRVSA-N
6644	Guanine	M+H	Positive	152.057	152.057	1.8063	5	InChI=1S/C5H5N5O/c6-5-9-3-2(4(11)10-5)7-1-8-3/h1H,(H4,6,7,8,9,10,11)	UYTPUPDQBNUYGX-UHFFFAOYSA-N
6660	L-Methionine	M+H	Positive	150.058	150.058	0.3051	12	InChI=1S/C5H11NO2S/c1-9-3-2-4(6)5(7)8/h4H,2-3,6H2,1H3,(H,7,8)/t4-/m0/s1	FFEARJCKVFRZRR-BYPYZUCNSA-N
6668	Tropic Acid	M+H-H2O	Positive	149.06	149.06	2.1497	11	InChI=1S/C9H10O3/c10-6-8(9(11)12)7-4-2-1-3-5-7/h1-5,8,10H,6H2,(H,11,12)	JACRWUWPXAESPB-UHFFFAOYSA-N
6696	L-Lysine	M+H	Positive	147.113	147.113	0.1037	9	InChI=1S/C6H14N2O2/c7-4-2-1-3-5(8)6(9)10/h5H,1-4,7-8H2,(H,9,10)/t5-/m0/s1	KDXKERNSBIXSRK-YFKPBYRVSA-N
6698	Glutamine	M+H	Positive	147.076	147.076	2.6974	6	InChI=1S/C5H10N2O3/c6-3(5(9)10)1-2-4(7)8/h3H,1-2,6H2,(H2,7,8)(H,9,10)/t3-/m0/s1	ZDXPYRJPNDTMRX-VKHMYHEASA-N
6708	L-Isoleucine, Methyl Ester	M+H	Positive	146.118	146.118	0.2089	3	InChI=1S/C7H15NO2/c1-4-5(2)6(8)7(9)10-3/h5-6H,4,8H2,1-3H3/t5-,6-/m0/s1	YXMMTUJDQTVJEN-WDSKDSINSA-N
6709	Acetylcholine Cation	M+	Positive	146.118	146.118	0.4177	3	InChI=1S/C7H16NO2/c1-7(9)10-6-5-8(2,3)4/h5-6H2,1-4H3/q+1	OIPILFWXSMYKGL-UHFFFAOYSA-N
6710	(3-Carboxypropyl)Trimethylammonium Cation	M+	Positive	146.118	146.118	0.3133	3	InChI=1S/C7H15NO2/c1-8(2,3)6-4-5-7(9)10/h4-6H2,1-3H3/p+1	JHPNVNIEXXLNTR-UHFFFAOYSA-O
6714	Spermidine	M+H	Positive	146.165	146.08	581.476	11	InChI=1S/C7H19N3/c8-4-1-2-6-10-7-3-5-9/h10H,1-9H2	ATHGHQPFGPMSJY-UHFFFAOYSA-N
6715	Indole-7-Carboxaldehyde	M+H	Positive	146.06	146.06	0.2089	5	InChI=1S/C9H7NO/c11-6-8-3-1-2-7-4-5-10-9(7)8/h1-6,10H	XQVZDADGTFJAFM-UHFFFAOYSA-N
6795	Hypoxanthine	M+H	Positive	137.046	137.046	1.5588	6	InChI=1S/C5H4N4O/c10-5-3-4(7-1-6-3)8-2-9-5/h1-2H,(H2,6,7,8,9,10)	FDGQSTZJBFJUBT-UHFFFAOYSA-N
6796	Hypoxanthine	M+H	Positive	137.046	137.046	2.4495	4	InChI=1S/C5H4N4O/c10-5-3-4(7-1-6-3)8-2-9-5/h1-2H,(H2,6,7,8,9,10)	FDGQSTZJBFJUBT-UHFFFAOYSA-N
6804	Adenine	M+H	Positive	136.06	136.062	13.1213	6	InChI=1S/C5H5N5/c6-4-3-5(9-1-7-3)10-2-8-4/h1-2H,(H3,6,7,8,9,10)	GFFGJBXGBJISGV-UHFFFAOYSA-N
6806	Adenine	M+H	Positive	136.062	136.062	1.57	6	InChI=1S/C5H5N5/c6-4-3-5(9-1-7-3)10-2-8-4/h1-2H,(H3,6,7,8,9,10)	GFFGJBXGBJISGV-UHFFFAOYSA-N
6835	D-Aspartic Acid	M+H	Positive	134.045	134.045	0.1138	5	InChI=1S/C4H7NO4/c5-2(4(8)9)1-3(6)7/h2H,1,5H2,(H,6,7)(H,8,9)/t2-/m1/s1	CKLJMWTZIZZHCS-UWTATZPHSA-N
6843	D-Ornithine	M+H	Positive	133	133.097	731.045	5	InChI=1S/C5H12N2O2/c6-3-1-2-4(7)5(8)9/h4H,1-3,6-7H2,(H,8,9)/t4-/m1/s1	AHLPHDHHMVZTML-SCSAIBSYSA-N
6849	L-Asparagine	M+H	Positive	133.061	133.061	0.1147	9	InChI=1S/C4H8N2O3/c5-2(4(8)9)1-3(6)7/h2H,1,5H2,(H2,6,7)(H,8,9)	DCXYFEDJOCDNAF-UHFFFAOYSA-N
6857	L-Leucine	M+H	Positive	132.102	132.102	0.1155	3	InChI=1S/C6H13NO2/c1-4(2)3-5(7)6(8)9/h4-5H,3,7H2,1-2H3,(H,8,9)/t5-/m0/s1	ROHFNLRQFUQHCH-YFKPBYRVSA-N
6858	Isoleucine|2-Amino-3-Methylpentanoic Acid	M+H	Positive	132.102	132.08	166.562	3	InChI=1S/C6H13NO2/c1-3-4(2)5(7)6(8)9/h4-5H,3,7H2,1-2H3,(H,8,9)	AGPKZVBTJJNPAG-UHFFFAOYSA-N
6872	N-Acetylputrescine	M+H	Positive	131.118	131.118	0.2327	6	InChI=1S/C6H14N2O/c1-6(9)8-5-3-2-4-7/h2-5,7H2,1H3,(H,8,9)	KLZGKIDSEJWEDW-UHFFFAOYSA-N
6936	Melamine	M+H	Positive	127.073	127.098	196.389	5	InChI=1S/C3H6N6/c4-1-7-2(5)9-3(6)8-1/h(H6,4,5,6,7,8,9)	JDSHMPZPIAZGSV-UHFFFAOYSA-N
6938	4-Imidazoleacetic Acid	M+H	Positive	127.05	127.05	1.5613	3	InChI=1S/C5H6N2O2/c8-5(9)1-4-2-6-3-7-4/h2-3H,1H2,(H,6,7)(H,8,9)	PRJKNHOMHKJCEJ-UHFFFAOYSA-N
7004	2-Amino-1-Phenylethanol	M+H-H2O	Positive	120.081	120.081	0.3177	4	InChI=1S/C8H11NO/c9-6-8(10)7-4-2-1-3-5-7/h1-5,8,10H,6,9H2	ULSIYEODSMZIPX-UHFFFAOYSA-N
7072	Histamine	M+H	Positive	112.087	112.04	419.291	3	InChI=1S/C5H9N3/c6-2-1-5-3-7-4-8-5/h3-4H,1-2,6H2,(H,7,8)	NTYJJOPFIAHURM-UHFFFAOYSA-N
